# Mapping the Constrained Coding Regions in the human genome to their corresponding proteins

**DOI:** 10.1101/2022.09.12.507545

**Authors:** Marcia A. Hasenahuer, Alba Sanchis-Juan, Roman A. Laskowski, James A. Baker, James D. Stephenson, Christine A. Orengo, F. Lucy Raymond, Janet M. Thornton

## Abstract

Constrained Coding Regions (CCRs) in the human genome have been derived from DNA sequencing data of large cohorts of healthy control populations, available in the Genome Aggregation Database (gnomAD) [1]. They identify regions depleted of protein-changing variants and thus identify segments of the genome that have been constrained during human evolution. By mapping these DNA-defined regions from genomic coordinates onto the corresponding protein positions and combining this information with protein annotations, we have explored the distribution of CCRs and compared their co-occurrence with different protein functional features, previously annotated at the amino acid level in public databases. As expected, our results reveal that functional amino acids involved in interactions with DNA/RNA, protein-protein contacts and catalytic sites are the protein features most likely to be highly constrained for variation in the control population. More surprisingly, we also found that linear motifs, linear interacting peptides (LIPs), disorder-order transitions upon binding with other protein partners and liquid-liquid phase separating (LLPS) regions are also strongly associated with high constraint for variability. We also compared intra-species constraints in the human CCRs with inter-species conservation and functional residues to explore how such CCRs may contribute to the analysis of protein variants. As has been previously observed, CCRs are only weakly correlated with conservation, suggesting that intraspecies constraints complement interspecies conservation and can provide more information to interpret variant effects.
