## Supplementary Table 1 for "Mapping the Constrained Coding Regions in the human genome to their corresponding proteins"

### Sheet: Supplementary_Table_1
Supplementary Table 1: OR and Fisher Exact Tests obtained for testing the associations between a feature and a CCRpct group. Each row correponds to a 2x2 contingency table, where each cell corresponds to a: the count of all residues at the CCRpct group that present the given feature, b: the count of all residues outside the CCRpct group that present the given feature annotation, c: the count of a…
			Contingency table					Fisher Two tails			Fisher one tail: greater than			Fisher one tail: less than
	Feature	CCRpct_group	a	b	c	d	OR	FisherTWO_CI_lower	FisherTWO_CI_upper	FisherTWO_p-value	FisherGREAT_CI_lower	FisherGREAT_CI_upper	FisherGREAT_p-value	FisherLESS_CI_lower	FisherLESS_CI_upper	FisherLESS_p-value
Domains and compositionally-biassed regions	DOMAIN	0	1594810	3804884	1474121	2953064	0.839671	0.837403	0.84196	0	0.837772	Inf	1	0	0.84157	0
	DOMAIN	(0,30)	722241	4677453	676758	3750051	0.855614	0.852559	0.858686	0	0.853047	Inf	1	0	0.858175	0
	DOMAIN	[30,60)	1192261	4207433	1025965	3400993	0.939363	0.93655	0.942191	0	0.936993	Inf	1	0	0.941749	0
	DOMAIN	[60,90)	1389703	4009991	1022450	3404446	1.15394	1.15057	1.15735	0	1.15112	Inf	0	0	1.15678	1
	DOMAIN	[90,95)	275362	5124332	149595	4276705	1.53623	1.52632	1.54611	0	1.52795	Inf	0	0	1.5445	1
	DOMAIN	[95,99)	208314	5191380	74360	4351872	2.34832	2.32865	2.36832	0	2.3317	Inf	0	0	2.36527	1
	DOMAIN	[99,100]	19080	5380614	4527	4421680	3.46347	3.35316	3.57828	0	3.37012	Inf	0	0	3.55965	1
	REPEAT	0	138457	332228	2930473	6426585	0.91395	0.908099	0.919832	6.31138e-168	0.909044	Inf	1	0	0.918879	3.17964e-168
	REPEAT	(0,30)	59983	410702	1339015	8017367	0.874476	0.866837	0.882171	7.76608e-204	0.86806	Inf	1	0	0.880912	3.8864e-204
	REPEAT	[30,60)	101551	369134	2116672	7239955	0.940996	0.93431	0.947708	1.07205e-63	0.93538	Inf	1	0	0.946598	5.35765e-64
	REPEAT	[60,90)	122286	348399	2289864	7066662	1.0832	1.07597	1.09049	4.38987e-120	1.07707	Inf	2.30883e-120	0	1.08931	1
	REPEAT	[90,95)	26566	444119	398391	8957050	1.34487	1.32775	1.36219	0	1.33051	Inf	0	0	1.35935	1
	REPEAT	[95,99)	20262	450423	262412	9092863	1.55874	1.53605	1.58169	0	1.5397	Inf	0	0	1.57803	1
	REPEAT	[99,100]	1885	468800	21722	9333486	1.72769	1.64731	1.81125	7.95933e-99	1.65997	Inf	5.60127e-99	0	1.79762	1
	TRANSMEM	0	116477	272003	2952453	6486863	0.940846	0.934275	0.947431	7.97333e-66	0.935331	Inf	1	0	0.946366	4.0641e-66
	TRANSMEM	(0,30)	52412	336068	1346586	8091985	0.937167	0.928388	0.946032	2.11846e-42	0.929797	Inf	1	0	0.944603	1.05226e-42
	TRANSMEM	[30,60)	88398	300082	2129825	7309086	1.01093	1.00318	1.0187	0.00539739	1.00442	Inf	0.00271995	0	1.01745	0.997313
	TRANSMEM	[60,90)	100808	287672	2311342	7127536	1.08063	1.07274	1.08856	1.60746e-94	1.07399	Inf	8.40012e-95	0	1.08729	1
	TRANSMEM	[90,95)	17748	370732	407209	9030502	1.06168	1.04539	1.0781	3.97973e-14	1.04799	Inf	2.06612e-14	0	1.07546	1
	TRANSMEM	[95,99)	11883	376597	270791	9166717	1.06818	1.04831	1.08827	6.82937e-12	1.05148	Inf	3.52187e-12	0	1.08504	1
	TRANSMEM	[99,100]	881	387599	22726	9414687	0.941621	0.87928	1.00729	0.0820242	0.889053	Inf	0.962294	0	0.996652	0.0405885
	COILED	0	87239	199416	2981691	6559522	0.962425	0.954631	0.970192	1.13681e-20	0.955892	Inf	1	0	0.968938	5.7313e-21
	COILED	(0,30)	38587	248068	1360411	8180033	0.935294	0.925178	0.945529	6.53467e-34	0.926778	Inf	1	0	0.943891	3.26872e-34
	COILED	[30,60)	65639	221016	2152584	7388183	1.01933	1.01032	1.02839	2.26143e-05	1.01179	Inf	1.1436e-05	0	1.02694	0.999989
	COILED	[60,90)	75071	211584	2337079	7203655	1.09364	1.08442	1.10292	2.52255e-94	1.08589	Inf	1.29839e-94	0	1.10141	1
	COILED	[90,95)	12915	273740	412042	9127496	1.04514	1.02648	1.06403	1.59128e-06	1.02945	Inf	8.22807e-07	0	1.06098	0.999999
	COILED	[95,99)	6799	279856	275875	9263464	0.815774	0.796024	0.835894	4.85033e-64	0.799186	Inf	1	0	0.832669	2.37996e-64
	COILED	[99,100]	437	286218	23170	9516068	0.627068	0.569112	0.6894	2.41303e-25	0.578088	Inf	1	0	0.679265	1.20285e-25
	LOW_COMPLEXITY	0	456622	821485	2612308	5937161	1.26328	1.25835	1.2683	0	1.25916	Inf	0	0	1.26743	1
	LOW_COMPLEXITY	(0,30)	198557	1079550	1200441	7348359	1.12591	1.12012	1.13168	0	1.12104	Inf	0	0	1.13081	1
	LOW_COMPLEXITY	[30,60)	282773	995334	1935450	6613691	0.970782	0.966484	0.975187	1.09053e-38	0.967153	Inf	1	0	0.974479	5.47712e-39
	LOW_COMPLEXITY	[60,90)	275469	1002638	2136681	6412462	0.824558	0.82086	0.82825	0	0.821464	Inf	1	0	0.827649	0
	LOW_COMPLEXITY	[90,95)	41044	1237063	383913	8164141	0.705564	0.698283	0.712928	0	0.699417	Inf	1	0	0.711715	0
	LOW_COMPLEXITY	[95,99)	22505	1255602	260169	8287718	0.570963	0.563135	0.578874	0	0.564379	Inf	1	0	0.577575	0
	LOW_COMPLEXITY	[99,100]	1601	1276506	22006	8525780	0.485917	0.461579	0.511259	2.88847e-210	0.46542	Inf	1	0	0.507158	1.32746e-210
Interactions and catalytic residues	CATRES	0	779	2697	3068151	6756257	0.636042	0.586548	0.689122	7.12672e-31	0.59422	Inf	1	0	0.680416	3.92285e-31
	CATRES	(0,30)	448	3028	1398550	8425077	0.891259	0.805291	0.984621	0.0224835	0.818544	Inf	0.989957	0	0.96935	0.0114582
	CATRES	[30,60)	726	2750	2217497	7606468	0.905574	0.833326	0.983128	0.0175827	0.844478	Inf	0.992161	0	0.970472	0.00877493
	CATRES	[60,90)	1018	2458	2411132	7412806	1.27329	1.18238	1.37032	1.85067e-10	1.19654	Inf	1.05693e-10	0	1.35448	1
	CATRES	[90,95)	263	3213	424694	9398023	1.81133	1.59127	2.05463	1.37858e-17	1.62487	Inf	8.97229e-18	0	2.01488	1
	CATRES	[95,99)	213	3263	282461	9540057	2.20476	1.91019	2.53333	1.25576e-23	1.95509	Inf	9.95911e-24	0	2.47959	1
	CATRES	[99,100]	29	3447	23578	9798839	3.49622	2.33765	5.03202	1.85047e-08	2.49744	Inf	1.85047e-08	0	4.77578	1
	METAL_BIND	0	151735	366320	2917195	6392489	0.907677	0.9021	0.913258	2.84493e-212	0.902999	Inf	1	0	0.912387	1.45329e-212
	METAL_BIND	(0,30)	64822	453233	1334177	7974774	0.854882	0.847699	0.862129	3.77053e-301	0.848832	Inf	1	0	0.860959	1.91236e-301
	METAL_BIND	[30,60)	108517	409538	2109707	7199546	0.904247	0.898065	0.910472	1.03615e-184	0.899029	Inf	1	0	0.909495	5.31792e-185
	METAL_BIND	[60,90)	134660	383395	2277490	7031762	1.08443	1.07751	1.09136	4.96558e-135	1.07865	Inf	2.57113e-135	0	1.0903	1
	METAL_BIND	[90,95)	30406	487649	394551	8913523	1.40862	1.39177	1.42567	0	1.39452	Inf	0	0	1.42288	1
	METAL_BIND	[95,99)	25465	492590	257209	9050728	1.81902	1.79518	1.84334	0	1.79903	Inf	0	0	1.83938	1
	METAL_BIND	[99,100]	2777	515278	20830	9287010	2.40277	2.3085	2.50022	0	2.32341	Inf	0	0	2.48448	1
	LIGAND_BIND	0	170839	421294	2898091	6337611	0.886784	0.881626	0.891919	0	0.882466	Inf	1	0	0.891113	0
	LIGAND_BIND	(0,30)	75395	516738	1323603	7911343	0.872097	0.865265	0.878984	5.47702e-263	0.866372	Inf	1	0	0.877855	2.82919e-263
	LIGAND_BIND	[30,60)	127159	464974	2091065	7144193	0.934338	0.928425	0.940327	2.11785e-97	0.92935	Inf	1	0	0.939337	1.05381e-97
	LIGAND_BIND	[60,90)	152403	439730	2259747	6975484	1.06985	1.06343	1.07629	3.28808e-106	1.06448	Inf	1.66052e-106	0	1.07526	1
	LIGAND_BIND	[90,95)	33870	558263	391087	8842954	1.37182	1.35621	1.3876	0	1.35869	Inf	0	0	1.38504	1
	LIGAND_BIND	[95,99)	29248	562885	253426	8980432	1.84119	1.81869	1.86422	0	1.82214	Inf	0	0	1.86047	1
	LIGAND_BIND	[99,100]	3334	588799	20273	9213488	2.57335	2.47991	2.66975	0	2.49468	Inf	0	0	2.65419	1
	PROTEIN_BIND	0	485395	1190296	2583535	5568064	0.878858	0.875703	0.882092	0	0.876184	Inf	1	0	0.881604	0
	PROTEIN_BIND	(0,30)	210665	1465026	1188333	6962713	0.842538	0.838377	0.846753	0	0.839038	Inf	1	0	0.846035	0
	PROTEIN_BIND	[30,60)	356260	1319431	1861964	6289263	0.912024	0.90832	0.915701	0	0.908932	Inf	1	0	0.915144	0
	PROTEIN_BIND	[60,90)	433142	1242549	1979009	6172149	1.08719	1.08302	1.09131	0	1.08371	Inf	0	0	1.09067	1
	PROTEIN_BIND	[90,95)	97557	1578134	327401	7822938	1.47708	1.46622	1.48799	0	1.46798	Inf	0	0	1.48618	1
	PROTEIN_BIND	[95,99)	84811	1590880	197863	7952375	2.14265	2.12505	2.16027	0	2.12783	Inf	0	0	2.15762	1
	PROTEIN_BIND	[99,100]	9283	1666408	14324	8135881	3.16408	3.08198	3.24792	0	3.09499	Inf	0	0	3.23489	1
	CROSSLNK	0	1249	4723	3067681	6754211	0.582249	0.54658	0.619859	3.55409e-71	0.552171	Inf	1	0	0.61375	1.94022e-71
	CROSSLNK	(0,30)	754	5218	1398244	8422873	0.870473	0.805365	0.939718	0.000324973	0.815507	Inf	0.999862	0	0.928474	0.000160119
	CROSSLNK	[30,60)	1421	4551	2216802	7604655	1.07113	1.00847	1.13714	0.0247685	1.01827	Inf	0.0127362	0	1.12638	0.988236
	CROSSLNK	[60,90)	1798	4174	2410352	7411075	1.32446	1.25249	1.40012	1.65236e-22	1.26377	Inf	9.10793e-23	0	1.3878	1
	CROSSLNK	[90,95)	398	5574	424559	9395659	1.58015	1.42376	1.74977	1.26609e-16	1.44789	Inf	8.39902e-17	0	1.72211	1
	CROSSLNK	[95,99)	345	5627	282329	9537690	2.0712	1.85247	2.30973	2.07698e-32	1.88597	Inf	1.68757e-32	0	2.2707	1
	CROSSLNK	[99,100]	48	5924	23559	9796362	3.36924	2.48058	4.47448	1.99017e-12	2.60792	Inf	1.99017e-12	0	4.29118	1
	DISULPHIDE	0	9045	35429	3059885	6723522	0.560972	0.548063	0.574103	0	0.550139	Inf	1	0	0.571992	0
	DISULPHIDE	(0,30)	8298	36176	1390700	8391930	1.38414	1.35121	1.4177	4.8396e-146	1.35651	Inf	2.60687e-146	0	1.41228	1
	DISULPHIDE	[30,60)	12223	32251	2206000	7576963	1.30174	1.27475	1.32925	5.1297e-130	1.27901	Inf	2.84018e-130	0	1.32479	1
	DISULPHIDE	[60,90)	11936	32538	2400215	7382722	1.12834	1.10475	1.15233	7.04354e-29	1.10854	Inf	3.77436e-29	0	1.14848	1
	DISULPHIDE	[90,95)	1902	42572	423055	9358662	0.988333	0.943377	1.03494	0.631949	0.950472	Inf	0.694517	0	1.02741	0.31375	*
	DISULPHIDE	[95,99)	1000	43474	281674	9499847	0.775782	0.727834	0.826098	1.756e-16	0.735368	Inf	1	0	0.817958	9.09797e-17
	DISULPHIDE	[99,100]	78	44396	23529	9757891	0.728624	0.575595	0.909903	0.00413067	0.598151	Inf	0.998557	0	0.880107	0.00203953
	DNA/RNA_BIND	0	58672	152115	3010258	6606594	0.846521	0.838388	0.854699	2.72344e-258	0.839694	Inf	1	0	0.853397	1.43433e-258
	DNA/RNA_BIND	(0,30)	24004	186783	1374994	8241148	0.770253	0.759828	0.780768	0	0.761521	Inf	1	0	0.779097	0
	DNA/RNA_BIND	[30,60)	40350	170437	2177874	7438603	0.808612	0.799791	0.817545	0	0.80122	Inf	1	0	0.81609	0
	DNA/RNA_BIND	[60,90)	53476	157311	2358674	7257798	1.04602	1.03564	1.05645	8.2439e-19	1.03731	Inf	4.2194e-19	0	1.05479	1
	DNA/RNA_BIND	[90,95)	14946	195841	410011	9205330	1.71342	1.68457	1.74265	0	1.68922	Inf	0	0	1.73799	1
	DNA/RNA_BIND	[95,99)	17611	193176	265063	9350129	3.21585	3.16522	3.26755	0	3.17313	Inf	0	0	3.25894	1
	DNA/RNA_BIND	[99,100]	2239	208548	21368	9593739	4.82088	4.61165	5.03639	0	4.64525	Inf	0	0	5.00173	1
	MOTIF	0	10208	25856	3058722	6733081	0.869072	0.849285	0.889278	1.06052e-33	0.852398	Inf	1	0	0.886017	5.54121e-34
	MOTIF	(0,30)	4642	31422	1394356	8396676	0.889591	0.86241	0.917529	5.45999e-14	0.866721	Inf	1	0	0.91303	2.66881e-14
	MOTIF	[30,60)	7727	28337	2210496	7580867	0.935176	0.911775	0.959075	1.57494e-07	0.915506	Inf	1	0	0.955204	8.04521e-08
	MOTIF	[60,90)	9461	26603	2402689	7388641	1.09365	1.06815	1.1197	1.2505e-13	1.07217	Inf	6.54799e-14	0	1.11549	1
	MOTIF	[90,95)	2199	33865	422758	9367357	1.43878	1.37727	1.50242	2.63253e-55	1.38702	Inf	1.71915e-55	0	1.49215	1
	MOTIF	[95,99)	1693	34371	280981	9508949	1.66693	1.58645	1.7506	1.4353e-80	1.59913	Inf	1.00364e-80	0	1.73707	1
	MOTIF	[99,100]	186	35878	23421	9766408	2.16188	1.86049	2.49812	1.26679e-20	1.90631	Inf	1.05643e-20	0	2.44334	1
	LIP	0	26969	68109	3041961	6690375	0.870883	0.858611	0.883329	4.70806e-83	0.860559	Inf	1	0	0.881308	2.34654e-83
	LIP	(0,30)	11894	83184	1387104	8344588	0.860181	0.843649	0.876936	1.05645e-54	0.846294	Inf	1	0	0.874243	5.17741e-55
	LIP	[30,60)	19889	75189	2198334	7533653	0.906506	0.892328	0.920858	4.02279e-35	0.894618	Inf	1	0	0.918553	2.07221e-35
	LIP	[60,90)	25586	69492	2386564	7345332	1.13318	1.11696	1.14963	1.04864e-63	1.11954	Inf	5.64508e-64	0	1.14702	1
	LIP	[90,95)	6458	88620	418499	9312507	1.62157	1.58061	1.6634	8.35887e-266	1.58717	Inf	4.7874e-266	0	1.65666	1
	LIP	[95,99)	5012	90066	277662	9453177	1.89461	1.84065	1.94984	0	1.84921	Inf	0	0	1.94084	1
	LIP	[99,100]	464	94614	23143	9707672	2.05711	1.87203	2.25578	4.17425e-43	1.90079	Inf	2.61589e-43	0	2.22342	1
Disorder and mobility related annotations	DISORDER_MOBILE	0	619721	1192921	2449209	5565293	1.18043	1.17643	1.18452	0	1.17704	Inf	0	0	1.18388	1
	DISORDER_MOBILE	(0,30)	281918	1530724	1117080	6896904	1.13707	1.13202	1.14219	0	1.13281	Inf	0	0	1.14141	1
	DISORDER_MOBILE	[30,60)	405809	1406833	1812414	6201835	0.987056	0.98326	0.990861	3.81044e-11	0.983865	Inf	1	0	0.990275	1.90677e-11
	DISORDER_MOBILE	[60,90)	395676	1416966	2016474	5997809	0.830555	0.827372	0.833817	0	0.827912	Inf	1	0	0.83325	0
	DISORDER_MOBILE	[90,95)	62563	1750079	362394	7651042	0.754747	0.748241	0.761303	0	0.749281	Inf	1	0	0.760246	0
	DISORDER_MOBILE	[95,99)	43232	1769410	239442	7773865	0.793258	0.785055	0.801517	0	0.786386	Inf	1	0	0.800223	0
	DISORDER_MOBILE	[99,100]	5051	1807591	18556	7994695	1.20388	1.16673	1.24207	1.79043e-30	1.17266	Inf	1.0018e-30	0	1.23587	1
	D-to-D_TRANSITION	0	59277	128995	3009653	6629854	1.01228	1.00238	1.02227	0.0149776	1.00396	Inf	0.00750693	0	1.02066	0.992596
	D-to-D_TRANSITION	(0,30)	26981	161291	1372017	8266736	1.00791	0.994849	1.02112	0.235844	0.996915	Inf	0.118427	0	1.019	0.882885	*
	D-to-D_TRANSITION	[30,60)	40965	147307	2177258	7461866	0.953048	0.942573	0.963672	1.14168e-17	0.944274	Inf	1	0	0.961962	5.76723e-18
	D-to-D_TRANSITION	[60,90)	45171	143101	2366979	7272090	0.969785	0.959469	0.98022	1.70145e-08	0.961122	Inf	1	0	0.978544	8.52464e-09
	D-to-D_TRANSITION	[90,95)	8376	179896	416581	9221331	1.03065	1.00796	1.05375	0.00768585	1.0116	Inf	0.00393055	0	1.05	0.9962
	D-to-D_TRANSITION	[95,99)	6850	181422	275824	9361885	1.28154	1.25044	1.31323	3.35978e-82	1.25535	Inf	1.84674e-82	0	1.3081	1
	D-to-D_TRANSITION	[99,100]	822	187450	22785	9614836	1.85052	1.72366	1.98414	3.10467e-56	1.74355	Inf	2.20646e-56	0	1.96252	1
	D-to-O_TRANSITION	0	16258	43037	3052672	6715810	0.831092	0.816121	0.846278	1.15016e-91	0.818518	Inf	1	0	0.843818	5.68904e-92
	D-to-O_TRANSITION	(0,30)	7218	52077	1391780	8375950	0.834131	0.813682	0.855004	4.43078e-49	0.816912	Inf	1	0	0.851609	2.28814e-49
	D-to-O_TRANSITION	[30,60)	11626	47669	2206597	7561492	0.835757	0.818891	0.852937	2.35891e-69	0.821555	Inf	1	0	0.850135	1.20016e-69
	D_to_O	[60,90)	16222	43073	2395928	7372123	1.15879	1.13796	1.18003	4.93305e-56	1.14129	Inf	2.61744e-56	0	1.17663	1
	D_to_O	[90,95)	3699	55596	421258	9345633	1.47603	1.42711	1.52627	1.44249e-103	1.43488	Inf	8.05732e-104	0	1.5181	1
	D_to_O	[95,99)	3980	55315	278694	9487994	2.44948	2.37096	2.5304	0	2.38334	Inf	0	0	2.51717	1
	D-to-D_TRANSITION	[99,100]	485	58810	23122	9743476	3.47511	3.16856	3.80367	4.01079e-113	3.21608	Inf	4.01079e-113	0	3.75057	1
	CONTEXT_DEP	0	238	621	3068692	6758333	0.844065	0.723821	0.981656	0.0271166	0.741826	Inf	0.988807	0	0.958826	0.0136066
	CONTEXT_DEP	(0,30)	88	771	1398910	8427334	0.687589	0.545088	0.85815	0.000614698	0.565953	Inf	0.999799	0	0.829871	0.000299382
	CONTEXT_DEP	[30,60)	217	642	2218006	7608576	1.15952	0.989482	1.35455	0.0605202	1.01487	Inf	0.0337375	0	1.32213	0.971804	*
	CONTEXT_DEP	[60,90)	246	613	2411904	7414651	1.2337	1.05967	1.43268	0.00619085	1.08574	Inf	0.00339019	0	1.39967	0.997316
	CONTEXT_DEP	[90,95)	16	843	424941	9400393	0.419865	0.238873	0.685881	0.000105501	0.262277	Inf	0.999976	0	0.640861	5.95859e-05
	CONTEXT_DEP	[95,99)	46	813	282628	9542507	1.91038	1.38734	2.57207	8.59122e-05	1.46151	Inf	6.25187e-05	0	2.46172	0.999969
	CONTEXT_DEP	[99,100]	8	851	23599	9801435	3.90442	1.68	7.73092	0.0013095	1.93693	Inf	0.0013095	0	7.07395	0.99971
	LLPS	0	4372	12204	3064558	6746750	0.788707	0.761714	0.81652	1.10562e-42	0.76597	Inf	1	0	0.812007	5.78861e-43
	LLPS	(0,30)	1887	14689	1397111	8413416	0.773609	0.736998	0.811651	2.67264e-27	0.742755	Inf	1	0	0.805513	1.30459e-27
	LLPS	[30,60)	3168	13408	2215055	7595810	0.810237	0.779197	0.842323	1.8178e-27	0.784108	Inf	1	0	0.837135	8.80608e-28
	LLPS	[60,90)	4378	12198	2407772	7403066	1.10354	1.0658	1.14241	2.91672e-08	1.07176	Inf	1.55105e-08	0	1.13613	1
	LLPS	[90,95)	1201	15375	423756	9385861	1.73015	1.62994	1.83507	2.11334e-64	1.64573	Inf	1.55221e-64	0	1.81808	1
	LLPS	[95,99)	1213	15363	281461	9527957	2.67269	2.5185	2.83424	2.86389e-182	2.54282	Inf	1.95775e-182	0	2.80806	1
	LLPS	[99,100]	357	16219	23250	9786067	9.26348	8.31033	10.2975	6.56334e-207	8.45724	Inf	6.56334e-207	0	10.1304	1
Signalling regions	SIGNAL	0	25775	44439	3043155	6714503	1.2797	1.26016	1.29965	3.51326e-211	1.26323	Inf	1.95783e-211	0	1.29643	1
	SIGNAL	(0,30)	12676	57538	1386322	8370565	1.3302	1.30466	1.35617	1.25195e-173	1.30873	Inf	7.34824e-174	0	1.352	1
	SIGNAL	[30,60)	16614	53600	2201609	7555606	1.06376	1.04527	1.08255	5.38958e-12	1.04821	Inf	2.73349e-12	0	1.0795	1
	SIGNAL	[60,90)	13546	56668	2398604	7358578	0.733356	0.719641	0.74727	1.6706e-243	0.721842	Inf	1	0	0.745044	8.01206e-244
	SIGNAL	[90,95)	1339	68875	423618	9332361	0.428288	0.405392	0.452134	5.54867e-274	0.408995	Inf	1	0	0.44827	2.54569e-274
	SIGNAL	[95,99)	260	69954	282414	9473366	0.124694	0.109953	0.140854	0	0.112183	Inf	1	0	0.138215	0
	SIGNAL	[99,100]	26	70188	23581	9732098	0.152883	0.0998454	0.224067	1.50192e-42	0.107111	Inf	1	0	0.212172	7.19734e-43
	PROPEP	0	15215	27592	3053715	6731362	1.21549	1.19157	1.23991	3.02364e-81	1.19538	Inf	1.60533e-81	0	1.23601	1
	PROPEP	(0,30)	7118	35689	1391880	8392416	1.20255	1.17216	1.23368	7.77181e-44	1.17693	Inf	4.06804e-44	0	1.22869	1
	PROPEP	[30,60)	10187	32620	2208036	7576598	1.0716	1.04787	1.09579	1.51309e-09	1.05167	Inf	7.83611e-10	0	1.09192	1
	PROPEP	[60,90)	9016	33791	2403134	7381473	0.819558	0.800608	0.838881	2.75436e-65	0.803615	Inf	1	0	0.835737	1.38876e-65
	PROPEP	[90,95)	887	41920	424070	9359316	0.466991	0.436457	0.499194	1.02824e-142	0.441247	Inf	1	0	0.493943	4.68005e-143
	PROPEP	[95,99)	356	42451	282318	9500869	0.282219	0.253557	0.3133	7.27733e-195	0.257975	Inf	1	0	0.308224	3.54838e-195
	PROPEP	[99,100]	28	42779	23579	9759507	0.270916	0.179983	0.391685	3.19162e-18	0.192481	Inf	1	0	0.37156	1.76684e-18
	TRANSIT	0	7817	9668	3061113	6749285	1.78263	1.73005	1.8369	3.8452e-305	1.73837	Inf	2.16962e-305	0	1.82812	1
	TRANSIT	(0,30)	3632	13853	1395366	8414251	1.58099	1.52379	1.64001	1.81512e-121	1.5328	Inf	1.01387e-121	0	1.63051	1
	TRANSIT	[30,60)	3665	13820	2214558	7595398	0.909556	0.876751	0.943386	2.83871e-07	0.881961	Inf	1	0	0.937935	1.42253e-07
	TRANSIT	[60,90)	2272	15213	2409878	7400051	0.458628	0.438609	0.479313	2.73807e-316	0.441801	Inf	1	0	0.475968	1.60223e-316
	TRANSIT	[90,95)	39	17446	424918	9383790	0.0493727	0.0350901	0.0674959	1.07206e-269	0.0371125	Inf	1	0	0.0645106	5.20337e-270
	TRANSIT	[95,99)	47	17438	282627	9525882	0.0908507	0.0667034	0.120859	4.32776e-154	0.0701727	Inf	1	0	0.115889	2.2359e-154
	TRANSIT	[99,100]	14	17471	23593	9784815	0.332339	0.181612	0.557888	9.08514e-07	0.20084	Inf	1	0	0.519736	4.94433e-07
Post translationally modified residues	PHOSPHO	0	10778	26131	3058152	6732790	0.90807	0.887804	0.928726	2.7135e-17	0.891006	Inf	1	0	0.925401	1.36897e-17
	PHOSPHO	(0,30)	5862	31047	1393136	8397038	1.13801	1.10648	1.17037	4.34942e-19	1.11149	Inf	2.24392e-19	0	1.16511	1
	PHOSPHO	[30,60)	8777	28132	2209446	7581059	1.07052	1.04503	1.09657	3.26422e-08	1.04903	Inf	1.65557e-08	0	1.09234	1
	PHOSPHO	[60,90)	9044	27865	2403106	7387365	0.997742	0.974199	1.02176	0.855767	0.977976	Inf	0.575949	0	1.0179	0.428805	*
	PHOSPHO	[90,95)	1443	35466	423514	9365759	0.899765	0.852971	0.94852	7.05551e-05	0.860343	Inf	0.999968	0	0.940626	3.54473e-05
	PHOSPHO	[95,99)	998	35911	281676	9507401	0.938026	0.879874	0.999097	0.0475517	0.889014	Inf	0.97837	0	0.989169	0.0233309
	PHOSPHO	[99,100]	90	36819	23517	9765467	1.01504	0.815709	1.24855	0.87296	0.845216	Inf	0.458077	0	1.21017	0.583653	*
	LIPID	0	208	743	3068722	6758211	0.616522	0.526097	0.71994	1.62697e-10	0.539637	Inf	1	0	0.702842	8.23074e-11
	LIPID	(0,30)	153	798	1398845	8427307	1.15504	0.965147	1.37483	0.10429	0.993454	Inf	0.057897	0	1.33849	0.951781	*
	LIPID	[30,60)	285	666	2217938	7608552	1.46799	1.27327	1.689	1.23179e-07	1.30257	Inf	7.80863e-08	0	1.6524	1
	LIPID	[60,90)	248	703	2411902	7414561	1.08449	0.934489	1.25518	0.274578	0.956995	Inf	0.14458	0	1.22691	0.871666	*
	LIPID	[90,95)	27	924	424930	9400312	0.646418	0.423654	0.946763	0.0250925	0.45409	Inf	0.993104	0	0.896407	0.0112789
	LIPID	[95,99)	28	923	282646	9542397	1.02417	0.676764	1.49019	0.846197	0.724349	Inf	0.476862	0	1.41206	0.598858	*
	LIPID	[99,100]	2	949	23605	9801337	0.875075	0.105815	3.17008	1	0.155255	Inf	0.666001	0	2.76115	0.599977
	CARBOHYD	0	4767	10143	3064163	6748805	1.03511	0.999871	1.07152	0.0496383	1.00545	Inf	0.0254265	0	1.06561	0.9756
	CARBOHYD	(0,30)	2197	12713	1396801	8415386	1.04118	0.994583	1.08953	0.0826038	1.00194	Inf	0.0420193	0	1.0817	0.960023	*
	CARBOHYD	[30,60)	3672	11238	2214551	7597973	1.12107	1.07973	1.16377	2.65927e-09	1.08628	Inf	1.42283e-09	0	1.15687	1
	CARBOHYD	[60,90)	3603	11307	2408547	7403949	0.979541	0.943221	1.01708	0.281941	0.948958	Inf	0.861978	0	1.01103	0.142279	*
	CARBOHYD	[90,95)	444	14466	424513	9386769	0.678667	0.616073	0.745982	1.62931e-17	0.625797	Inf	1	0	0.735068	7.54821e-18
	CARBOHYD	[95,99)	230	14680	282444	9528638	0.528566	0.461992	0.602145	2.03475e-26	0.472146	Inf	1	0	0.590141	9.60988e-27
	CARBOHYD	[99,100]	13	14897	23594	9787389	0.362002	0.192702	0.619349	2.3946e-05	0.214061	Inf	0.999996	0	0.57578	1.06179e-05
	PTM_OTHER	0	2960	6785	3065970	6752100	0.960771	0.919807	1.00329	0.069494	0.926277	Inf	0.966444	0	0.996405	0.0352296
	PTM_OTHER	(0,30)	1544	8201	1397454	8419849	1.13432	1.07359	1.19792	7.37747e-06	1.08313	Inf	3.98473e-06	0	1.18761	0.999997
	PTM_OTHER	[30,60)	2096	7649	2216127	7601516	0.939945	0.895142	0.986639	0.0120948	0.902192	Inf	0.994403	0	0.979029	0.00600179
	PTM_OTHER	[60,90)	2341	7404	2409809	7407802	0.971934	0.927407	1.01836	0.234321	0.934402	Inf	0.887296	0	1.01085	0.117297	*
	PTM_OTHER	[90,95)	496	9249	424461	9391969	1.1866	1.08188	1.29897	0.000300755	1.09813	Inf	0.000158534	0	1.28072	0.999868
	PTM_OTHER	[95,99)	401	9344	282273	9533969	1.44947	1.30827	1.60223	5.20266e-12	1.33008	Inf	3.35873e-12	0	1.57734	1
	PTM_OTHER	[99,100]	81	9664	23526	9792622	3.48863	2.76707	4.34258	1.08582e-20	2.87346	Inf	1.08582e-20	0	4.20236	1
Other relevant sites and regions	REGION	0	270377	617166	2798553	6141742	0.961446	0.956888	0.966008	9.38912e-60	0.957647	Inf	1	0	0.965303	4.72779e-60
	REGION	(0,30)	119130	768413	1279868	7659679	0.927861	0.921938	0.933779	9.52189e-119	0.922877	Inf	1	0	0.932802	4.69796e-119
	REGION	[30,60)	192634	694909	2025589	6914271	0.946244	0.941216	0.951277	3.78486e-94	0.942024	Inf	1	0	0.950462	1.92219e-94
	REGION	[60,90)	222211	665332	2189939	6749846	1.02941	1.02422	1.03464	2.20057e-29	1.02509	Inf	1.11923e-29	0	1.03379	1
	REGION	[90,95)	44284	843259	380673	8557960	1.1806	1.16874	1.19259	2.36383e-219	1.17065	Inf	1.30715e-219	0	1.19069	1
	REGION	[95,99)	35415	852128	247259	8691168	1.46085	1.44434	1.47754	0	1.44691	Inf	0	0	1.47488	1
	REGION	[99,100]	3604	883939	20003	8918347	1.81782	1.75385	1.88368	1.29162e-207	1.76403	Inf	7.69989e-208	0	1.873	1
	SITE	0	842	2110	3068088	6756832	0.878835	0.810356	0.952378	0.00147984	0.820974	Inf	0.999347	0	0.940364	0.000751608
	SITE	(0,30)	428	2524	1398570	8425575	1.02158	0.919923	1.13226	0.673467	0.93556	Inf	0.349281	0	1.11418	0.669913	*
	SITE	[30,60)	636	2316	2217587	7606897	0.942013	0.861479	1.02884	0.186509	0.873959	Inf	0.913161	0	1.01466	0.0940933	*
	SITE	[60,90)	696	2256	2411454	7412995	0.94841	0.869845	1.03297	0.231017	0.881995	Inf	0.893546	0	1.01917	0.114596	*
	SITE	[90,95)	166	2786	424791	9398447	1.31828	1.12031	1.54226	0.000801261	1.1502	Inf	0.000495871	0	1.50547	0.999632
	SITE	[95,99)	191	2761	282483	9540556	2.3364	2.00703	2.70643	7.16355e-24	2.05684	Inf	4.76247e-24	0	2.64558	1
	SITE	[99,100]	14	2938	23593	9799348	1.9792	1.08051	3.32655	0.0207312	1.19506	Inf	0.0140509	0	3.09881	0.99367
	CDSjunction	0	76207	184647	2992742	6574384	0.90665	0.898896	0.914407	3.47236e-113	0.90016	Inf	1	0	0.913181	1.78539e-113
	CDSjunction	(0,30)	38500	222354	1360506	8205872	1.04434	1.03296	1.05589	1.23112e-14	1.0347	Inf	6.24093e-15	0	1.05399	1
	CDSjunction	[30,60)	56719	204135	2161520	7405188	0.951863	0.942934	0.960909	7.48979e-25	0.94435	Inf	1	0	0.959443	3.73813e-25
	CDSjunction	[60,90)	64676	196178	2347501	7219190	1.01385	1.00474	1.02305	0.00278619	1.00621	Inf	0.0014018	0	1.02158	0.998619
	CDSjunction	[90,95)	12834	248020	412134	9153368	1.14926	1.12863	1.17017	7.67808e-50	1.13192	Inf	4.11264e-50	0	1.16679	1
	CDSjunction	[95,99)	10651	250203	272027	9293286	1.45428	1.42569	1.48329	2.98882e-272	1.43026	Inf	1.92532e-272	0	1.47872	1
	CDSjunction	[99,100]	1302	259552	22305	9542911	2.14618	2.02762	2.26996	3.0086e-127	2.04635	Inf	2.58227e-127	0	2.24991	1
Residues without annotations	NO_feature	0	578990	1223060	2489943	5535907	1.0525	1.04885	1.05619	2.08527e-183	1.04944	Inf	1.07085e-183	0	1.0556	1
	NO_feature	(0,30)	269491	1532559	1129508	6895561	1.07352	1.06866	1.07842	8.12835e-203	1.06943	Inf	4.17396e-203	0	1.0776	1
	NO_feature	[30,60)	427673	1374377	1790551	6234856	1.08354	1.07937	1.08769	0	1.08009	Inf	0	0	1.08699	1
	NO_feature	[60,90)	434471	1367579	1977688	6047692	0.971493	0.967827	0.975173	3.44844e-51	0.968447	Inf	1	0	0.974585	1.73522e-51
	NO_feature	[90,95)	62545	1739505	362414	7661745	0.760136	0.753591	0.766728	0	0.754633	Inf	1	0	0.765671	0
	NO_feature	[95,99)	27600	1774450	255074	7768886	0.473747	0.467801	0.47971	0	0.468777	Inf	1	0	0.478747	0
	NO_feature	[99,100]	1280	1800770	22327	8001532	0.254737	0.24058	0.269511	0	0.242801	Inf	1	0	0.267117	0
ClinVar variants	PATHOGENIC_missense	0	9853	18545	3059091	6740463	1.17067	1.14227	1.19971	6.12582e-36	1.1468	Inf	3.28314e-36	0	1.19505	1
	PATHOGENIC_missense	(0,30)	2468	25930	1396534	8402252	0.572648	0.549257	0.596834	3.2703e-179	0.552954	Inf	1	0	0.592943	1.82354e-179
	PATHOGENIC_missense	[30,60)	4333	24065	2213897	7585209	0.61691	0.597127	0.637208	3.42383e-209	0.600274	Inf	1	0	0.633916	1.84588e-209
	PATHOGENIC_missense	[60,90)	6573	21825	2405578	7393504	0.925636	0.900314	0.951577	3.44478e-08	0.90431	Inf	1	0	0.947406	1.75466e-08
	PATHOGENIC_missense	[90,95)	2080	26318	422880	9375000	1.75212	1.67473	1.8323	1.77509e-114	1.68688	Inf	1.24964e-114	0	1.81937	1
	PATHOGENIC_missense	[95,99)	2422	25976	280260	9517420	3.16631	3.03561	3.30168	0	3.05617	Inf	0	0	3.27956	1
	PATHOGENIC_missense	[99,100]	669	27729	22938	9774650	10.2821	9.49842	11.1129	0	9.61736	Inf	0	0	10.9756	1
	BENIGN_missense	0	36206	2004	3032774	6756953	40.2526	38.4851	42.0969	0	38.7179	Inf	0	0	41.846	1
	BENIGN_missense	(0,30)	469	37741	1398529	8390477	0.0745546	0.0678898	0.0816603	0	0.0689537	Inf	1	0	0.0805295	0
	BENIGN_missense	[30,60)	654	37556	2217569	7571758	0.059459	0.0549296	0.0642636	0	0.0556768	Inf	1	0	0.0634433	0
	BENIGN_missense	[60,90)	675	37535	2411475	7377835	0.0550191	0.0509349	0.0593553	0	0.0515687	Inf	1	0	0.0586839	0
	BENIGN_missense	[90,95)	116	38094	424841	9363273	0.0671226	0.0554143	0.0805194	0	0.0571991	Inf	1	0	0.0783272	0
	BENIGN_missense	[95,99)	78	38132	282596	9505321	0.0688078	0.0543803	0.08589	0	0.0564999	Inf	1	0	0.0830808	0
	BENIGN_missense	[99,100]	12	38198	23595	9764221	0.130005	0.0671823	0.227157	2.10574e-25	0.0750015	Inf	1	0	0.210694	9.3434e-26
	VUS/CONFLICTING_missense	0	122877	71631	2946096	6687389	3.89346	3.85785	3.93015	0	3.86319	Inf	0	0	3.92408	1
	VUS/CONFLICTING_missense	(0,30)	14234	180274	1384770	8248060	0.470295	0.462269	0.478422	0	0.463549	Inf	1	0	0.477138	0
	VUS/CONFLICTING_missense	[30,60)	23116	171392	2195118	7438019	0.45703	0.450721	0.463394	0	0.451724	Inf	1	0	0.462323	0
	VUS/CONFLICTING_missense	[60,90)	25407	169101	2386754	7246354	0.456139	0.450118	0.462242	0	0.451108	Inf	1	0	0.46126	0
	VUS/CONFLICTING_missense	[90,95)	4821	189687	420137	9211835	0.557243	0.541357	0.57351	0	0.543905	Inf	1	0	0.570901	0
	VUS/CONFLICTING_missense	[95,99)	3595	190913	279084	9352699	0.631048	0.610273	0.652394	4.74448e-188	0.613573	Inf	1	0	0.64892	2.44834e-188
	VUS/CONFLICTING_missense	[99,100]	476	194032	23131	9608558	1.01906	0.928592	1.11604	0.673724	0.942613	Inf	0.348233	0	1.10031	0.668796
