## Supplementary Table 2 for "Mapping the Constrained Coding Regions in the human genome to their corresponding proteins"

### Sheet: Supplementary_table_2
Supplementary table 2: each row correponds to a 2x2 contingency table, and the corresponding OR and Fisher Exact Tests obtained for testing the associations between a Feature and one of 6 groups combining different percentiles of constraint and inter-species conservation: I) CCRs unconstrained (0 pct) and conservation score ≤0.5, II) CCRs unconstrained (0 pct) and conservation score >0.5, III) CC…
		Contingency tables					Fisher Two tails				Fisher one tail: greater than				Fisher one tail: less than
CCRs&conservation	Feature	a	b	c	d	OR	fisherTWO_CI95_lower	fisherTWO_CI95_upper	fisherTWO_pval	fisherTWO_pval*	fisherGREAT_CI95_lower	fisherGREAT_CI95_upper	fisherGREAT_pval	fisherGREAT_pval*	fisherLESS_CI95_lower	fisherLESS_CI95_upper	fisherLESS_pval	fisherLESS_pval*
Unconstrained & low conservation	DOMAIN	210898	283399	5144186	4128566	0.597261	0.593785	0.600737	0	***	0.594383	Inf	1		0	0.600131	0	***
	TRANSMEM	9297	485000	378730	8894022	0.450163	0.440861	0.459622	0	***	0.442315	Inf	1		0	0.458103	0	***
	REPEAT	16815	477482	452642	8820110	0.68624	0.675529	0.697024	0	***	0.677214	Inf	1		0	0.695311	0	***
	DISORDER_MOBILE	172767	348517	2260042	7611179	1.66944	1.65959	1.67939	0	***	1.66106	Inf	0	***	0	1.67786	1
	COILED	9599	484698	276848	8995904	0.643493	0.63036	0.656874	0	***	0.632446	Inf	1		0	0.654699	0	***
	LOWCOMPLEXITY	93794	400503	1179439	8093313	1.60701	1.59527	1.61897	0	***	1.59712	Inf	0	***	0	1.61702	1
	CATRES	2	494295	3461	9269291	0.0108368	0.00131796	0.0391932	2.56467e-74	***	0.00189404	Inf	1		0	0.0341424	1.30354e-74	***
	METAL	21285	473012	494814	8777938	0.798253	0.787109	0.809542	1.71348e-231	***	0.788908	Inf	1		0	0.807736	8.64185e-232	***
	LIGAND	20247	474050	570539	8702213	0.651455	0.642168	0.660854	0	***	0.643626	Inf	1		0	0.659387	0	***
	PROTEIN	67923	426374	1593235	7679517	0.767859	0.761503	0.774234	0	***	0.762561	Inf	1		0	0.773223	0	***
	CROSSLNK	139	494158	5926	9266826	0.439864	0.369056	0.52046	7.43123e-28	***	0.379686	Inf	1		0	0.507278	4.00959e-28	***
	DISULPHIDE	117	494180	43902	9228850	0.0497776	0.0411277	0.0596638	0	***	0.0424384	Inf	1		0	0.05807	0	***
	DNA	10032	484265	201354	9071398	0.933293	0.914491	0.952399	1.56433e-11	***	0.917484	Inf	1		0	0.94932	7.91469e-12	***
	MOTIF	1071	493226	34990	9237762	0.57327	0.538929	0.609278	2.49691e-85	***	0.544325	Inf	1		0	0.60346	1.17176e-85	***
	LIP	3621	490676	92518	9180234	0.732246	0.708052	0.757094	2.67166e-82	***	0.711919	Inf	1		0	0.753072	1.27903e-82	***
	LLPS	762	493535	15814	9256938	0.903779	0.839282	0.972075	0.00598149	**	0.849368	Inf	0.997288		0	0.960985	0.00303356	**
	DtoO	3242	491055	56494	9216258	1.07702	1.03916	1.11601	5.03506e-05	***	1.04516	Inf	2.60656e-05	***	0	1.10971	0.999976
	DtoD	15396	478901	173137	9099615	1.68964	1.66147	1.71817	0	***	1.66599	Inf	0	***	0	1.7135	1
	context_dep	40	494257	819	9271933	0.916206	0.649663	1.2586	0.640769		0.687138	Inf	0.727045		0	1.20144	0.328445
	SIGNAL	4329	489968	65892	9206860	1.23452	1.19666	1.27329	1.64297e-38	***	1.20271	Inf	9.20867e-39	***	0	1.26705	1
	PROPEP	3758	490539	39049	9233703	1.81152	1.75124	1.87356	5.2687e-225	***	1.76081	Inf	3.40527e-225	***	0	1.8635	1
	TRANSIT	1572	492725	15840	9256912	1.86458	1.76901	1.96399	6.06904e-104	***	1.78409	Inf	4.18199e-104	***	0	1.94787	1
	PHOSPHO	1973	492324	35067	9237685	1.05573	1.00832	1.10485	0.0199368	*	1.0158	Inf	0.0104106	*	0	1.09686	0.990217
	LIPID	12	494285	939	9271813	0.239719	0.123415	0.420737	4.81028e-10	***	0.137847	Inf	1		0	0.389938	2.59581e-10	***
	CARBOHYD	551	493746	14296	9258456	0.722718	0.662527	0.78701	4.45345e-15	***	0.671898	Inf	1		0	0.776572	2.26754e-15	***
	PTM	232	494065	9930	9262822	0.438024	0.382903	0.498949	6.70047e-46	***	0.391309	Inf	1		0	0.489034	2.95349e-46	***
	REGION	43154	451143	842912	8429840	0.956626	0.946996	0.96635	6.38748e-18	***	0.948544	Inf	1		0	0.964798	3.18105e-18	***
	SITE	130	494167	2844	9269908	0.857461	0.713599	1.02254	0.0863446		0.735185	Inf	0.962965		0	0.995398	0.044699	*
	CDSjunction	7693	486604	252203	9020549	0.565438	0.552634	0.578557	0	***	0.554637	Inf	1		0	0.576411	0	***
	NO_feature	109139	385158	1893585	7379167	1.10426	1.09665	1.11191	2.7121e-171	***	1.09784	Inf	1.40214e-171	***	0	1.11066	1
Unconstrained & high conservation	DOMAIN	1369018	1185517	3986066	3226448	0.934725	0.932031	0.937403	0	***	0.932501	Inf	1		0	0.936999	0	***
	TRANSMEM	107046	2447489	280981	6931533	1.07896	1.07124	1.08673	2.29683e-94	***	1.07248	Inf	1.19378e-94	***	0	1.08548	1
	REPEAT	121102	2433433	348355	6864159	0.980604	0.974048	0.987233	9.82515e-09	***	0.975094	Inf	1		0	0.986153	4.91198e-09	***
	DISORDER_MOBILE	612332	2082766	1820477	5876930	0.949095	0.94593	0.952216	1.71074e-212	***	0.946502	Inf	1		0	0.951752	8.60766e-213	***
	COILED	77568	2476967	208879	7003635	1.05001	1.04122	1.05884	4.77498e-30	***	1.04267	Inf	2.41912e-30	***	0	1.05742	1
	LOWCOMPLEXITY	361130	2193405	912103	6300411	1.13727	1.13255	1.14199	0	***	1.13336	Inf	0	***	0	1.14127	1
	CATRES	777	2553758	2686	7209828	0.816701	0.753051	0.884903	4.42312e-07	***	0.762921	Inf	1		0	0.873799	2.3536e-07	***
	METAL	129784	2424751	386315	6826199	0.945783	0.939702	0.951923	9.83306e-65	***	0.940686	Inf	1		0	0.950902	4.99713e-65	***
	LIGAND	150092	2404443	440694	6771820	0.959228	0.953432	0.965026	7.40721e-42	***	0.954352	Inf	1		0	0.964119	3.68377e-42	***
	PROTEIN	412648	2141887	1248510	5964004	0.920293	0.916735	0.923838	0	***	0.917298	Inf	1		0	0.923268	0	***
	CROSSLNK	1136	2553399	4929	7207585	0.650588	0.609377	0.694096	3.15178e-42	***	0.615802	Inf	1		0	0.687008	1.58973e-42	***
	DISULPHIDE	8796	2545739	35223	7177291	0.704071	0.68768	0.720746	8.7132e-203	***	0.690274	Inf	1		0	0.718056	4.5801e-203	***
	DNA	48816	2505719	162570	7049944	0.844845	0.836238	0.853521	5.52739e-236	***	0.837629	Inf	1		0	0.852098	2.75627e-236	***
	MOTIF	9126	2545409	26935	7185579	0.95649	0.933875	0.979536	0.000239203	***	0.937489	Inf	0.999887		0	0.975792	0.000119011	***
	LIP	23630	2530905	72509	7140005	0.919379	0.905888	0.933059	2.56569e-29	***	0.908022	Inf	1		0	0.930864	1.27596e-29	***
	LLPS	3610	2550925	12966	7199548	0.785802	0.757126	0.815416	4.49728e-39	***	0.761641	Inf	1		0	0.81061	2.31451e-39	***
	DtoO	13242	2541293	46494	7166020	0.803126	0.787689	0.818831	2.07882e-113	***	0.790117	Inf	1		0	0.816308	1.05949e-113	***
	DtoD	43963	2510572	144570	7067944	0.856113	0.846911	0.865376	2.25865e-180	***	0.848414	Inf	1		0	0.863895	1.17551e-180	***
	context_dep	198	2554337	661	7211853	0.845735	0.717903	0.992756	0.0395733	*	0.736962	Inf	0.983507		0	0.968375	0.0200639	*
	SIGNAL	21451	2533084	48770	7163744	1.24392	1.224	1.2641	9.86622e-151	***	1.22714	Inf	5.60085e-151	***	0	1.26093	1
	PROPEP	11457	2543078	31350	7181164	1.03198	1.00997	1.05437	0.00408844	**	1.0135	Inf	0.00208563	**	0	1.05078	0.997985
	TRANSIT	6233	2548302	11179	7201335	1.57564	1.52722	1.62541	7.77748e-173	***	1.53498	Inf	4.90851e-173	***	0	1.61739	1
	PHOSPHO	8833	2545702	28207	7184307	0.88375	0.862769	0.905198	1.62107e-24	***	0.866105	Inf	1		0	0.901715	8.2684e-25	***
	LIPID	196	2554339	755	7211759	0.732959	0.623137	0.858751	7.69982e-05	***	0.639602	Inf	0.999971		0	0.837938	3.97381e-05	***
	CARBOHYD	4184	2550351	10663	7201851	1.10806	1.06882	1.14854	2.41164e-08	***	1.07506	Inf	1.27907e-08	***	0	1.14198	1
	PTM	2831	2551704	7331	7205183	1.09042	1.04375	1.13894	0.000102355	***	1.05108	Inf	5.33235e-05	***	0	1.13105	0.999951
	REGION	226763	2327772	659303	6553211	0.968253	0.963419	0.973141	9.83486e-37	***	0.964234	Inf	1		0	0.97235	4.90164e-37	***
	SITE	712	2553823	2262	7210252	0.888685	0.815749	0.967218	0.00587361	**	0.827021	Inf	0.997378		0	0.954385	0.00298846	**
	CDSjunction	68228	2486307	191668	7020846	1.00519	0.996329	1.01413	0.252388		0.99776	Inf	0.126519		0	1.01269	0.874417
	NO_feature	529801	2024734	1472923	5739591	1.01965	1.01604	1.02325	3.32771e-27	***	1.01664	Inf	1.67592e-27	***	0	1.02263	1
Low CCR constraint & low conservation	DOMAIN	170560	229742	5184524	4182223	0.598883	0.595064	0.602696	0	***	0.59567	Inf	1		0	0.602082	0	***
	TRANSMEM	7711	392591	380316	8986431	0.464102	0.453624	0.474783	0	***	0.455263	Inf	1		0	0.473055	0	***
	REPEAT	12134	388168	457323	8909424	0.60902	0.597903	0.620246	0	***	0.599673	Inf	1		0	0.618434	0	***
	DISORDER_MOBILE	137713	284500	2295096	7675196	1.61875	1.60808	1.62955	0	***	1.60977	Inf	0	***	0	1.62773	1
	COILED	7601	392701	278846	9087901	0.630809	0.616409	0.645504	0	***	0.618683	Inf	1		0	0.643134	0	***
	LOWCOMPLEXITY	68294	332008	1204939	8161808	1.39333	1.3816	1.40519	0	***	1.38346	Inf	0	***	0	1.40328	1
	CATRES	1	400301	3462	9363285	0.00675647	0.000177	0.0376748	3.27372e-61	***	0.000343094	Inf	1		0	0.0320681	1.67256e-61	***
	METAL	15580	384722	500519	8866228	0.717337	0.705739	0.729108	0	***	0.707601	Inf	1		0	0.727207	0	***
	LIGAND	16278	384024	574508	8792239	0.648721	0.63841	0.65913	0	***	0.640042	Inf	1		0	0.65743	0	***
	PROTEIN	53610	346692	1607548	7759199	0.746374	0.739488	0.753309	0	***	0.7406	Inf	1		0	0.752182	0	***
	CROSSLNK	177	400125	5888	9360859	0.703272	0.602126	0.816824	1.33622e-06	***	0.617437	Inf	1		0	0.798233	6.67888e-07	***
	DISULPHIDE	148	400154	43871	9322876	0.0786101	0.0664193	0.0923829	0	***	0.0682662	Inf	1		0	0.0900865	0	***
	DNA	6911	393391	204475	9162272	0.787184	0.768275	0.806465	7.07788e-90	***	0.771289	Inf	1		0	0.803357	3.36537e-90	***
	MOTIF	856	399446	35205	9331542	0.568016	0.530139	0.607938	1.35677e-71	***	0.536061	Inf	1		0	0.60147	6.1687e-72	***
	LIP	2876	397426	93263	9273484	0.719554	0.693013	0.746848	3.0575e-74	***	0.697195	Inf	1		0	0.742445	1.50792e-74	***
	LLPS	665	399637	15911	9350836	0.977933	0.903524	1.05694	0.596528		0.915134	Inf	0.718696		0	1.04416	0.294773
	DtoO	2651	397651	57085	9309662	1.08721	1.04518	1.13056	3.31106e-05	***	1.05183	Inf	1.76488e-05	***	0	1.12356	0.999984
	DtoD	12706	387596	175827	9190920	1.71357	1.68247	1.74524	0	***	1.68737	Inf	0	***	0	1.74018	1
	context_dep	30	400272	829	9365918	0.846762	0.567634	1.21815	0.437795		0.606046	Inf	0.836968		0	1.1559	0.211522
	SIGNAL	3176	397126	67045	9299702	1.10931	1.07004	1.14971	2.04876e-08	***	1.07624	Inf	1.09188e-08	***	0	1.14314	1
	PROPEP	3027	397275	39780	9326967	1.78647	1.72082	1.85401	2.66653e-176	***	1.73132	Inf	2.02514e-176	***	0	1.8432	1
	TRANSIT	1263	399039	16149	9350598	1.83258	1.72917	1.941	7.74077e-81	***	1.74543	Inf	5.26878e-81	***	0	1.92334	1
	PHOSPHO	1835	398467	35205	9331542	1.22065	1.16392	1.2795	7.19936e-16	***	1.17287	Inf	3.85023e-16	***	0	1.26998	1
	LIPID	19	400283	932	9365815	0.476998	0.285884	0.749168	0.000545112	***	0.311067	Inf	0.999889		0	0.703249	0.000244053	***
	CARBOHYD	490	399812	14357	9352390	0.798359	0.728098	0.873685	4.72235e-07	***	0.739002	Inf	1		0	0.861481	2.24554e-07	***
	PTM	204	400098	9958	9356789	0.479092	0.415015	0.550383	9.19368e-32	***	0.424775	Inf	1		0	0.538766	4.5625e-32	***
	REGION	34070	366232	851996	8514751	0.929709	0.919232	0.94029	4.07548e-37	***	0.920897	Inf	1		0	0.938598	2.03189e-37	***
	SITE	110	400192	2864	9363883	0.898684	0.735962	1.08743	0.287389		0.76022	Inf	0.875148		0	1.0564	0.145595
	CDSjunction	5965	394337	253931	9112816	0.542835	0.528893	0.557107	0	***	0.531097	Inf	1		0	0.554784	0	***
	NO_feature	92370	307932	1910354	7456393	1.17085	1.16205	1.17963	0	***	1.16345	Inf	0	***	0	1.17823	1
Low CCR constraint & high conservation	DISULPHIDE	16136	2421934	27883	7301096	1.74454	1.71092	1.77877	0	***	1.71623	Inf	0	***	0	1.77329	1
	LIPID	325	2437745	626	7328353	1.56073	1.36079	1.78731	2.58929e-10	***	1.39084	Inf	1.39738e-10	***	0	1.74977	1
	SIGNAL	20869	2417201	49352	7279627	1.27348	1.2529	1.29441	8.70746e-181	***	1.25618	Inf	4.73629e-181	***	0	1.29099	1
	TRANSIT	4858	2433212	12554	7316425	1.16354	1.12543	1.2029	8.39612e-19	***	1.13147	Inf	4.43495e-19	***	0	1.19655	1
	CARBOHYD	4110	2433960	10737	7318242	1.15091	1.10999	1.19324	3.59637e-14	***	1.11647	Inf	1.88523e-14	***	0	1.18639	1
	PTM	2786	2435284	7376	7321603	1.13556	1.08674	1.18639	1.56093e-08	***	1.09443	Inf	8.05441e-09	***	0	1.17814	1
	CDSjunction	69681	2368389	190215	7138764	1.10419	1.09447	1.11393	2.32462e-106	***	1.09603	Inf	1.23231e-106	***	0	1.11239	1
	CATRES	912	2437158	2551	7326428	1.07472	0.995342	1.15963	0.0621485		1.00765	Inf	0.0328557	*	0	1.14576	0.969891
	PHOSPHO	9726	2428344	27314	7301665	1.07069	1.04605	1.09584	9.24705e-09	***	1.04995	Inf	4.83642e-09	***	0	1.09174	1
	TRANSMEM	101409	2336661	286618	7042361	1.06635	1.05855	1.07416	8.13232e-66	***	1.05983	Inf	4.21084e-66	***	0	1.07293	1
	NO_feature	516254	1921816	1486470	5842509	1.05583	1.0521	1.05961	1.8982e-195	***	1.0527	Inf	9.57123e-196	***	0	1.05902	1
	COILED	74050	2364020	212397	7116582	1.04954	1.04065	1.05854	1.03382e-28	***	1.0421	Inf	5.3204e-29	***	0	1.05704	1
	PROPEP	11016	2427054	31791	7297188	1.04183	1.01936	1.06476	0.000226112	***	1.02292	Inf	0.000116089	***	0	1.06102	0.999889
	LOWCOMPLEXITY	315869	2122201	957364	6371615	0.990588	0.986295	0.994852	1.70413e-05	***	0.987033	Inf	0.999992		0	0.994177	8.52001e-06	***
	CROSSLNK	1500	2436570	4565	7324414	0.987742	0.931137	1.04733	0.688681		0.939975	Inf	0.665325		0	1.03766	0.345573
	SITE	733	2437337	2241	7326738	0.98323	0.903319	1.06924	0.702951		0.915682	Inf	0.661134		0	1.05519	0.35455
	REPEAT	113805	2324265	355652	6973327	0.960012	0.953504	0.96662	9.77142e-32	***	0.954514	Inf	1		0	0.96558	4.87138e-32	***
	DOMAIN	1316757	1121313	4038327	3290652	0.956858	0.954075	0.959696	1.14807e-193	***	0.954531	Inf	1		0	0.959232	5.86298e-194	***
	MOTIF	8704	2429366	27357	7301622	0.956233	0.933306	0.979706	0.000280416	***	0.936969	Inf	0.999867		0	0.9759	0.000139358	***
	LIGAND	141410	2296660	449376	6879603	0.942621	0.936842	0.948443	1.50797e-79	***	0.937752	Inf	1		0	0.947487	7.64674e-80	***
	REGION	210888	2227182	675178	6653801	0.933143	0.928363	0.937958	3.70541e-156	***	0.929141	Inf	1		0	0.937185	1.86564e-156	***
	METAL	119624	2318446	396475	6932504	0.902186	0.896226	0.908182	2.0233e-206	***	0.897143	Inf	1		0	0.907238	1.0372e-206	***
	DISORDER_MOBILE	566781	2005523	1866028	5954173	0.901746	0.898708	0.904823	0	***	0.899208	Inf	1		0	0.904341	0	***
	PROTEIN	384262	2053808	1276896	6052083	0.886771	0.883287	0.890303	0	***	0.883842	Inf	1		0	0.889719	0	***
	LIP	21625	2416445	74514	7254465	0.87126	0.858069	0.884618	3.0264e-72	***	0.860177	Inf	1		0	0.882466	1.55954e-72	***
	context_dep	189	2437881	670	7328309	0.847968	0.717673	0.997966	0.0444378	*	0.737131	Inf	0.980604		0	0.973106	0.023557	*
	DtoD	41001	2397069	147532	7181447	0.83261	0.823459	0.84185	1.29926e-239	***	0.824905	Inf	1		0	0.840338	6.33274e-240	***
	DNA	43494	2394576	167892	7161087	0.774738	0.766533	0.783024	0	***	0.767828	Inf	1		0	0.781688	0	***
	DtoO	12100	2425970	47636	7281343	0.762397	0.747222	0.777808	8.77766e-164	***	0.749644	Inf	1		0	0.775331	4.66364e-164	***
	LLPS	3267	2434803	13309	7315670	0.737564	0.709618	0.766378	6.9044e-58	***	0.714052	Inf	1		0	0.761746	3.36212e-58	***
High CCR constraint & low conservation	DOMAIN	198431	224358	5156653	4187607	0.718242	0.713822	0.722682	0	***	0.71451	Inf	1		0	0.721962	0	***
	TRANSMEM	9284	413505	378743	8965517	0.531449	0.520467	0.542695	0	***	0.522214	Inf	1		0	0.540883	0	***
	REPEAT	15834	406955	453623	8890637	0.762555	0.750321	0.774996	2.42254e-256	***	0.752276	Inf	1		0	0.772994	1.19039e-256	***
	DISORDER_MOBILE	137795	314720	2295014	7644976	1.45848	1.44899	1.46795	0	***	1.45055	Inf	0	***	0	1.46649	1
	COILED	10260	412529	276187	9068073	0.816585	0.800362	0.833077	1.97504e-93	***	0.802961	Inf	1		0	0.830399	9.55249e-94	***
	LOWCOMPLEXITY	58857	363932	1214376	8129884	1.08272	1.07306	1.09242	3.3174e-67	***	1.07462	Inf	1.71938e-67	***	0	1.09081	1
	CATRES	4	422785	3459	9340801	0.0255503	0.006961	0.065478	1.56198e-59	***	0.00869769	Inf	1		0	0.0585084	7.00483e-60	***
	METAL	18781	404008	497318	8846942	0.826953	0.814709	0.839417	3.62902e-145	***	0.816646	Inf	1		0	0.837393	1.79045e-145	***
	LIGAND	18645	404144	572141	8772119	0.707363	0.696836	0.718003	0	***	0.698523	Inf	1		0	0.716271	0	***
	PROTEIN	65759	357030	1595399	7748861	0.89458	0.886985	0.902208	3.12904e-149	***	0.888211	Inf	1		0	0.901002	1.57598e-149	***
	CROSSLNK	249	422540	5816	9338444	0.946197	0.830082	1.07437	0.411869		0.847838	Inf	0.811655		0	1.05344	0.206156
	DISULPHIDE	151	422638	43868	9300392	0.0757597	0.0641535	0.0888512	0	***	0.065886	Inf	1		0	0.086692	0	***
	DNA	8522	414267	202864	9141396	0.926976	0.906787	0.947512	7.0497e-12	***	0.910034	Inf	1		0	0.944209	3.51739e-12	***
	MOTIF	1070	421719	34991	9309269	0.67502	0.634553	0.717441	3.45617e-41	***	0.640897	Inf	1		0	0.710548	1.59913e-41	***
	LIP	3959	418830	92180	9252080	0.948747	0.918696	0.979553	0.00119009	**	0.923464	Inf	0.999438		0	0.974573	0.000594557	***
	LLPS	808	421981	15768	9328492	1.1328	1.05414	1.21595	0.000672187	***	1.06641	Inf	0.000365856	***	0	1.2025	0.99968
	DtoO	3646	419143	56090	9288170	1.44043	1.39239	1.48977	1.01987e-90	***	1.40005	Inf	6.64277e-91	***	0	1.48184	1
	DtoD	14728	408061	173805	9170455	1.90439	1.87197	1.93718	0	***	1.87713	Inf	0	***	0	1.932	1
	context_dep	53	422736	806	9343454	1.45336	1.0792	1.92017	0.0115599	*	1.13271	Inf	0.00719073	**	0	1.84242	0.9953
	SIGNAL	2885	419904	67336	9276924	0.946569	0.911519	0.982686	0.00391606	**	0.917086	Inf	0.998187		0	0.976857	0.00192619	**
	PROPEP	2714	420075	40093	9304167	1.49929	1.44145	1.55899	2.34758e-82	***	1.45062	Inf	1.38603e-82	***	0	1.54937	1
	TRANSIT	743	422046	16669	9327591	0.98512	0.914039	1.06039	0.709334		0.925142	Inf	0.660364		0	1.04817	0.353453
	PHOSPHO	1981	420808	35059	9309201	1.25001	1.19398	1.30806	1.0317e-20	***	1.20286	Inf	5.64174e-21	***	0	1.29868	1
	LIPID	24	422765	927	9343333	0.572177	0.364702	0.856743	0.00508266	**	0.392746	Inf	0.998765		0	0.80891	0.00226699	**
	CARBOHYD	517	422272	14330	9329930	0.79713	0.728729	0.870341	1.88577e-07	***	0.739355	Inf	1		0	0.85843	9.10143e-08	***
	PTM	248	422541	9914	9334346	0.552603	0.485198	0.626899	3.92048e-24	***	0.495521	Inf	1		0	0.614776	2.03346e-24	***
	REGION	38176	384613	847890	8496370	0.994627	0.983969	1.00538	0.327115		0.985674	Inf	0.837635		0	1.00362	0.163715
	SITE	96	422693	2878	9341382	0.737165	0.595115	0.903518	0.00250492	**	0.616144	Inf	0.999094		0	0.876166	0.00126099	**
	CDSjunction	7795	414994	252101	9092159	0.677421	0.662108	0.693052	1.00803e-277	***	0.66454	Inf	1		0	0.690515	5.32596e-278	***
	NO_feature	96406	326383	1906318	7437942	1.15251	1.144	1.16099	2.20507e-305	***	1.14537	Inf	1.14479e-305	***	0	1.15962	1
High CCR constraint & high conservation	DOMAIN	2089420	1367636	3265664	3044329	1.4242	1.42038	1.42806	0	***	1.42102	Inf	0	***	0	1.42746	1
	TRANSMEM	153280	3303776	234747	6075246	1.2007	1.1928	1.20866	0	***	1.1941	Inf	0	***	0	1.20735	1
	REPEAT	189767	3267289	279690	6030303	1.25224	1.24483	1.25981	0	***	1.24599	Inf	0	***	0	1.25856	1
	DISORDER_MOBILE	805421	2923670	1627388	5036026	0.852495	0.849899	0.855073	0	***	0.850329	Inf	1		0	0.854631	0	***
	COILED	107369	3349687	179078	6130915	1.09738	1.08895	1.10586	2.36996e-123	***	1.09031	Inf	1.20818e-123	***	0	1.10451	1
	LOWCOMPLEXITY	375289	3081767	897944	5412049	0.733971	0.730995	0.736952	0	***	0.731486	Inf	1		0	0.736473	0	***
	CATRES	1767	3455289	1696	6308297	1.90219	1.77851	2.03436	8.567e-79	***	1.79761	Inf	5.89374e-79	***	0	2.01277	1
	METAL	211045	3246011	305054	6004939	1.27981	1.27259	1.28723	0	***	1.27369	Inf	0	***	0	1.28599	1
	LIGAND	244114	3212942	346672	5963321	1.30692	1.29995	1.31399	0	***	1.30111	Inf	0	***	0	1.31288	1
	PROTEIN	676956	2780100	984202	5325791	1.31761	1.31316	1.32217	0	***	1.31383	Inf	0	***	0	1.32149	1
	CROSSLNK	2864	3454192	3201	6306792	1.63368	1.55268	1.71863	1.43577e-79	***	1.56541	Inf	7.64054e-80	***	0	1.7048	1
	DISULPHIDE	18671	3438385	25348	6284645	1.34628	1.32096	1.37211	4.74478e-204	***	1.32497	Inf	2.69412e-204	***	0	1.36791	1
	DNA	93611	3363445	117775	6192218	1.46337	1.45058	1.47611	0	***	1.45271	Inf	0	***	0	1.47404	1
	MOTIF	15234	3441822	20827	6289166	1.33653	1.3088	1.36492	1.58762e-159	***	1.3132	Inf	8.77321e-160	***	0	1.36033	1
	LIP	40428	3416628	55711	6254282	1.32834	1.3114	1.34561	0	***	1.31408	Inf	0	***	0	1.34279	1
	LLPS	7464	3449592	9112	6300881	1.49627	1.45089	1.54284	9.12393e-144	***	1.45809	Inf	5.14244e-144	***	0	1.53533	1
	DtoO	24855	3432201	34881	6275112	1.30275	1.28167	1.32425	1.28853e-217	***	1.28502	Inf	7.01891e-218	***	0	1.32082	1
	DtoD	60739	3396317	127794	6182199	0.865133	0.856745	0.873623	2.42273e-189	***	0.858082	Inf	1		0	0.872249	1.25981e-189	***
	context_dep	349	3456707	510	6309483	1.24905	1.08692	1.43409	0.00148736	**	1.11122	Inf	0.000832843	***	0	1.40326	0.999346
	SIGNAL	17511	3439545	52710	6257283	0.60437	0.594052	0.614843	0	***	0.595722	Inf	1		0	0.613139	0	***
	PROPEP	10835	3446221	31972	6278021	0.617361	0.603979	0.631032	0	***	0.606132	Inf	1		0	0.628811	0	***
	TRANSIT	2743	3454313	14669	6295324	0.340787	0.327042	0.355007	0	***	0.329216	Inf	1		0	0.352716	0	***
	PHOSPHO	12692	3444364	24348	6285645	0.951275	0.930976	0.972	5.07635e-06	***	0.934217	Inf	0.999998		0	0.968627	2.5646e-06	***
	LIPID	375	3456681	576	6309417	1.18832	1.0406	1.35578	0.00993891	**	1.06281	Inf	0.00534273	**	0	1.32791	0.995599
	CARBOHYD	4995	3452061	9852	6300141	0.925295	0.89414	0.957465	7.6517e-06	***	0.89906	Inf	0.999996		0	0.952253	3.81577e-06	***
	PTM	3861	3453195	6301	6303692	1.11857	1.07434	1.16449	5.04661e-08	***	1.08133	Inf	2.5952e-08	***	0	1.15706	1
	REGION	333015	3124041	553051	5756942	1.10962	1.10461	1.11465	0	***	1.10543	Inf	0	***	0	1.11383	1
	SITE	1193	3455863	1781	6308212	1.2227	1.13533	1.3165	9.565e-08	***	1.14883	Inf	5.27547e-08	***	0	1.30113	1
	CDSjunction	100534	3356522	159362	6150631	1.15599	1.14674	1.16532	6.65234e-273	***	1.14822	Inf	3.49201e-273	***	0	1.16382	1
	NO_feature	658754	2798302	1343970	4966023	0.869871	0.867015	0.872743	0	***	0.867465	Inf	1		0	0.872286	0	***
