## Supplementary Table 4 for "Mapping the Constrained Coding Regions in the human genome to their corresponding proteins"

### Sheet: Supplementary_Table_4
Supplementary Table 4: Odd ratios (OR) of co-occurrence of amino acid positions affected by ClinVar missense variants with the different categories of CCRs percentiles and inter-species conservation. I) CCRs unconstrained (0 pct) and conservation score ≤0.5, II) CCRs unconstrained (0 pct) and conservation score >0.5, III) CCRs in (0,50] pct and conservation score ≤0.5, IV) CCRs in (0,50] pct and …
	ClinVar variants	Unconstrained & low conservation	Unconstrained & high conservation	Low CCR & low conservation	Low CCR & high conservation	High CCR & low conservation	High CCR & high conservation
	PATHOGENIC_miss	0,27 (0,25-0,3)***	1,34 (1,31-1,38)***	0,11 (0,1-0,13)***	0,66 (0,64-0,68)***	0,16 (0,14-0,18)***	1,63 (1,59-1,67)***
	BENIGN_miss	5,54 (5,41-5,67)***	7,27 (7,11-7,42)***	0,14 (0,12-0,15)***	0,06 (0,06-0,06)***	0,12 (0,11-0,14)***	0,05 (0,04-0,05)***
	VUS_conflict_miss	2,21 (2,18-2,24)***	3,09 (3,06-3,12)***	0,55 (0,54-0,57)***	0,46 (0,45-0,46)***	0,55 (0,53-0,56)***	0,45 (0,45-0,46)***
