## Supplementary Table 5 for "Mapping the Constrained Coding Regions in the human genome to their corresponding proteins"

### Sheet: Supplementary_Table_5
Supplementary Table 5: List of human proteins that harbor LLPS driving regions, as annotated in MobiDB/PhasePro, and that have CCRpct assigned and their association with different clinical conditions. Column "LLPS & CCRpct [90,100]" lists those regions (start-end positions) presenting amino aicd sites with high CCRpct [95,100] (highly constrained) in coincidence with LLPS regions. pLI and missens…
				PANTHER Gene Ontology (GO) or UniProtKB protein function			PhasePro	gnomAD2.1 metrics		PhasePro & CCRpct				Associated Pathogenic or Pathogenic/likely_pathogenic protein changing variants and diseases in ClinVar
#	UniProtAcc	Ensembl gene name	Gene Name (full)	PANTHER Family/subfamily	PANTHER Protein Class (PC) and/or UniProtKB protein function	Main biological process groups	Membrane-less organelle	pLI	Missense OEUF	LLPS driving regions	LLPS & CCRpct [90,100]	Disease groups	Onset	Variants* in any position of the protein	Variants* in positions involved in driving LLPS	Variants* in positions involved in driving LLPS & with CCRpct [90,100]	Other types of variants
1	Q12888	TP53BP1	TP53-binding protein 1	TP53-BINDING PROTEIN 1 (PTHR15321:SF3)	DNA metabolism protein(PC00009); plays a key role in the repair of double-strand DNA breaks (DSBs) in response to DNA damage	DNA damage repair	nuclear body	1	0.884	1203-1972	1373-1386;1476-1489;1555-1571;1582-1598;1618-1632;1815-1832;1897-1911;1253-1272;1361-1362;1515-1538;1764-1768	-	-	-	-	-	-
2	P03372	ESR1	Estrogen receptor	ESTROGEN RECEPTOR (PTHR48092:SF16)	DNA-binding transcription factor(PC00218)/C4 zinc finger nuclear receptor(PC00169)	RNA metabolism	enhanceosome; nuclear body; robustly E2-activated enhancers (MegaTrans) enhancers	0.999	0.837	79-174	165-174	Estrogen resistance: absence of puberty, delayed bone maturation; Breast cancer	early,cancer	R,157,*:16592:Estrogen_resistance;Q,375,H:60557:Estrogen_resistance;E,380,Q:376206:Breast_neoplasm;R,394,H:430713:Estrogen_resistance;C,447,A:16590:Estrogen_receptor_mutant,_temperature-sensitive;S,463,P:375934:Breast_neoplasm;V,534,E:375935:Breast_neoplasm;P,535,H:375936:Breast_neoplasm;L,536,R:375937:Breast_neoplasm	R,157,*:16592:Estrogen_resistance	-	-
3	P23771	GATA3	Trans-acting T-cell-specific transcription factor GATA-3	TRANS-ACTING T-CELL-SPECIFIC TRANSCRIPTION FACTOR GATA-3 (PTHR10071:SF106)	DNA-binding transcription factor(PC00218)	RNA metabolism	enhanceosome; nuclear body; robustly E2-activated enhancers (MegaTrans) enhancers	0.899	0.76	105-260	254-260	Developmental disorders; hearing loss	early	MD,36-37,IX:29692:Hypoparathyroidism,_deafness,_renal_disease_syndrome;L,50,LX:1064935:Hearing_impairment;T,108,X:694354:Hypoparathyroidism,_deafness,_renal_disease_syndrome;L,130,X:1065344:Hypoparathyroidism,_deafness,_renal_disease_syndrome;S,142,SX:870395:Hypoparathyroidism,_deafness,_renal_disease_syndrome;S,142,X:16627:Hypoparathyroidism,_deafness,_renal_disease_syndrome;K,159,X:16628:Hypopa…	T,108,X:694354:Hypoparathyroidism,_deafness,_renal_disease_syndrome;L,130,X:1065344:Hypoparathyroidism,_deafness,_renal_disease_syndrome;S,142,SX:870395:Hypoparathyroidism,_deafness,_renal_disease_syndrome;S,142,X:16627:Hypoparathyroidism,_deafness,_renal_disease_syndrome;K,159,X:16628:Hypoparathyroidism,_deafness,_renal_disease_syndrome;L,196,X:521009:Inborn_genetic_diseases;T,215,TX:503787:not_…	-	Chondrosarcoma, extraskeletal myxoid - STRUCTURAL VARIANT
4	Q13148	TARDBP	TAR DNA-binding protein 43	TAR DNA-BINDING PROTEIN 43 (PTHR48033:SF9)	RNA metabolism protein(PC00031)	RNA metabolism	cytoplasmic stress granule; cytoplasmic ribonucleoprotein granule;	0.985	0.385	1-102;263-414	24-42;92-102;51-89	Neurodegenerative diseases	late	K,263,E:5238:FRONTOTEMPORAL_DEMENTIA_WITH_TDP43_INCLUSIONS,_TARDBP-RELATED;N,267,S:21482:Amyotrophic_lateral_sclerosis_type_10;G,294,A:5230:Amyotrophic_lateral_sclerosis_type_10;G,294,V:21484:Amyotrophic_lateral_sclerosis_type_10|TARDBP-related_frontotemporal_dementia;G,295,S:21485:Amyotrophic_lateral_sclerosis_type_10;G,298,V:873205:Amyotrophic_lateral_sclerosis_type_10;G,298,S:5232:Amyotrophic_…	-	-	-
5	Q9BYJ9	YTHDF1	YTH domain-containing family protein 1	YTH DOMAIN-CONTAINING FAMILY PROTEIN 1 (PTHR12357:SF65)	RNA metabolism protein(PC00031)	RNA metabolism	P-body; cytoplasmic stress granule; neuronal ribonucleoprotein granule	0.994	0.84	1-523	391-404	-	-	-	-	-	-
6	Q9Y5A9	YTHDF2	YTH domain-containing family protein 2	YTH DOMAIN-CONTAINING FAMILY PROTEIN 2 (PTHR12357:SF8)	RNA metabolism protein(PC00031)	RNA metabolism	P-body; cytoplasmic stress granule; neuronal ribonucleoprotein granule	0.999	0.723	1-544	70-83;86-109	-	-	-	-	-	-
7	Q7Z739	YTHDF3	YTH domain-containing family protein 3	YTH DOMAIN-CONTAINING FAMILY PROTEIN 3 (PTHR12357:SF9)	RNA metabolism protein(PC00031)	RNA metabolism	P-body; cytoplasmic stress granule; neuronal ribonucleoprotein granule	0.997	0.652	1-550	305-319;85-98;140-161;188-209	-	-	-	-	-	-
8	P35637	FUS	RNA-binding protein FUS	RNA-BINDING PROTEIN FUS (PTHR23238:SF5)	RNA metabolism protein(PC00031)	RNA metabolism	cytoplasmic stress granule; cytoplasmic ribonucleoprotein granule	0.999	0.737	1-526	433-448;304-328;333-359	Neurodegenerative diseases	late	Q,73,*:450106:not_provided;GGQQQSY,137-143,G:873229:Amyotrophic_lateral_sclerosis_6,_with_or_without_frontotemporal_dementia|not_provided;G,206,S:29708:Amyotrophic_lateral_sclerosis_6,_with_or_without_frontotemporal_dementia;R,216,C:16227:Amyotrophic_lateral_sclerosis_6,_with_or_without_frontotemporal_dementia|Tremor,_hereditary_essential,_4;M,254,V:427141:not_provided;Q,290,*:37070:Tremor,_hered…	Q,73,*:450106:not_provided;GGQQQSY,137-143,G:873229:Amyotrophic_lateral_sclerosis_6,_with_or_without_frontotemporal_dementia|not_provided;G,206,S:29708:Amyotrophic_lateral_sclerosis_6,_with_or_without_frontotemporal_dementia;R,216,C:16227:Amyotrophic_lateral_sclerosis_6,_with_or_without_frontotemporal_dementia|Tremor,_hereditary_essential,_4;GG,223-224,-:704279:Amyotrophic_lateral_sclerosis_6,_wi…	SF,340-341,SX:817574,not_provided	-
9	Q92804	TAF15	TATA-binding protein-associated factor 2N	TATA-BINDING PROTEIN-ASSOCIATED FACTOR 2N (PTHR23238:SF25)	RNA metabolism protein(PC00031)	RNA metabolism	nuclear protein granule;	-	-	1-216;234-320	270-310	-	-	-	-	-	-
10	Q15233	NONO	Non-POU domain-containing octamer-binding protein	NON-POU DOMAIN-CONTAINING OCTAMER-BINDING PROTEIN (PTHR23189:SF15)	RNA metabolism protein(PC00031)	RNA metabolism	paraspeckle	0.994	0.341	218-272	218-245;247-272	Neurodevelopmental disorders; developmental anomaly of the heart	early	Q,35,*:392246:not_provided;P,36,X:807452:Mental_retardation,_X-linked,_syndromic_34;R,73,*:432295:not_provided;L,76,X:373550:not_provided;PP,82-83,X:978648:Heart,_malformation_of;P,82,X:647910:not_provided;R,153,*:833999:Mental_retardation,_X-linked,_syndromic_34;R,184,*:691621:Mental_retardation,_X-linked,_syndromic_34|Inborn_genetic_diseases;R,337,*:426955:not_provided;R,365,*:222083:Mental_ret…	-	-	-
11	Q07352	ZFP36L1	mRNA decay activator protein ZFP36L1	MRNA DECAY ACTIVATOR PROTEIN ZFP36L1 (PTHR12547:SF53)	RNA metabolism protein(PC00031)	RNA metabolism	cytoplasmic ribonucleoprotein granule; TIS granule	0.674	0.595	1-338	164-178;142-162;293-313;99-132;1-3	-	-	-	-	-	-
12	Q14103	HNRNPD	Heterogeneous nuclear ribonucleoprotein D0	HETEROGENEOUS NUCLEAR RIBONUCLEOPROTEIN D0 (PTHR48033:SF3)	RNA metabolism protein(PC00031)	RNA metabolism	nuclear body; ribonucleoprotein complex; Sam68 nuclear bodies (SNBs)	0.996	0.586	1-355	154-172;286-301;311-325;74-80;102-148;247-270	-	-	-	-	-	-
13	Q01844	EWSR1	RNA-binding protein EWS	RNA-BINDING PROTEIN EWS (PTHR23238:SF3)	RNA metabolism protein(PC00031)	RNA metabolism	nuclear protein granule;	1	0.714	1-447	172-185;231-246;258-273;379-394	-	-	-	-	-	-
14	P23246	SFPQ	Splicing factor, proline- and glutamine-rich	SPLICING FACTOR, PROLINE- AND GLUTAMINE-RICH (PTHR23189:SF51)	RNA metabolism protein(PC00031)	RNA metabolism	paraspeckle	1	0.617	1-707	289-306;470-483;534-547;549-563	-	-	-	-	-	-
15	Q9UPQ9	TNRC6B	Trinucleotide repeat-containing gene 6B protein	TRINUCLEOTIDE REPEAT-CONTAINING GENE 6B PROTEIN (PTHR13020:SF32)	RNA metabolism protein(PC00031)	RNA metabolism	RISC complex; P-body; micro-ribonucleoprotein complex; miRISC; GW-body	1	0.789	437-1056	447-460;632-644;893-907	Neurodevelopmental disorders	early	Q,627,*:1048538:Global_developmental_delay_with_speech_and_behavioral_abnormalities;W,680,*:1048537:Global_developmental_delay_with_speech_and_behavioral_abnormalities;R,713,*:985172:Inborn_genetic_diseases;W,997,*:1176777:not_provided;Q,1271,*:985346:Inborn_genetic_diseases;Q,1323,*:1048540:Global_developmental_delay_with_speech_and_behavioral_abnormalities;V,1357,E:1048542:Global_developmental_…	Q,627,*:1048538:Global_developmental_delay_with_speech_and_behavioral_abnormalities;W,680,*:1048537:Global_developmental_delay_with_speech_and_behavioral_abnormalities;R,713,*:985172:Inborn_genetic_diseases;W,997,*:1176777:not_provided	-	-
16	Q15648	MED1	Mediator of RNA polymerase II transcription subunit 1	MEDIATOR OF RNA POLYMERASE II TRANSCRIPTION SUBUNIT 1 (PTHR12881:SF10)	general transcription factor(PC00259)	RNA metabolism	enhanceosome; nuclear body; nuclear bodies that occur at super enhancers in mESCs	1	0.844	948-1574	1308-1321;1347-1364;1369-1382;1459-1474;1281-1300	-	-	-	-	-	-
17	P09651	HNRNPA1	Heterogeneous nuclear ribonucleoprotein A1	HETEROGENEOUS NUCLEAR RIBONUCLEOPROTEIN A1-RELATED (PTHR48026:SF2)	RNA processing factor(PC00147)	RNA metabolism	cytoplasmic stress granule	0.999	0.535	186-372	186-201	Muscles, bones and brain degenerative; Autoimmune disease of nerve system (late onset)	late	D,314,V:65451:Inclusion_body_myopathy_with_early-onset_paget_disease_with_or_without_frontotemporal_dementia_3;D,314,N:65452:Amyotrophic_lateral_sclerosis_20;F,315,L:135592:Chronic_progressive_multiple_sclerosis;N,317,D:135593:Chronic_progressive_multiple_sclerosis;N,319,S:65453:Amyotrophic_lateral_sclerosis_20;F,325,V:135595:Chronic_progressive_multiple_sclerosis;F,325,L:135594:Chronic_progressi…	-	-	-
18	P43243	MATR3	Matrin-3	MATRIN-3 (PTHR15592:SF2)	RNA processing factor(PC00147)	RNA metabolism	nuclear protein granule;	1	0.704	1-397	397-397	Neurodegenerative diseases	late	S,85,C:14002:Amyotrophic_lateral_sclerosis_21|not_provided;F,115,C:126561:Amyotrophic_lateral_sclerosis_21;P,154,S:126563:Amyotrophic_lateral_sclerosis_21;T,622,A:126562:Amyotrophic_lateral_sclerosis_21	A,378,T:651450:Amyotrophic_lateral_sclerosis_21	-	-
19	Q9NQI0	DDX4	Probable ATP-dependent RNA helicase DDX4	ATP-DEPENDENT RNA HELICASE DDX4-RELATED (PTHR47958:SF143)	RNA helicase(PC00032)	RNA metabolism	P granule; pi-body	0.998	0.783	1-236	18-29	-	-	-	-	-	-
20	O00571	DDX3X	ATP-dependent RNA helicase DDX3X	ATP-DEPENDENT RNA HELICASE DDX3X (PTHR47958:SF4)	RNA helicase(PC00032)	RNA metabolism	cytoplasmic stress granule	1	0.333	1-168	122-168	Neurodevelopmental disorders	early	M,1,I:521712:Inborn_genetic_diseases;Q,14,*:504264:Intellectual_disability|not_provided;N,22,NSX:916064:not_provided;N,26,X:986976:not_provided;Q,27,QX:280593:not_provided;Q,27,X:817882:not_provided;Q,27,*:810575:not_provided;T,32,TAX:803980:Mental_retardation,_X-linked_102;T,32,X:872822:not_provided;Y,38,C:545446:Mental_retardation,_X-linked_102;P,40,R:419413:not_provided;P,41,S:419328:Mental_re…	M,1,I:521712:Inborn_genetic_diseases;Q,14,*:504264:Intellectual_disability|not_provided;N,22,NSX:916064:not_provided;N,26,X:986976:not_provided;Q,27,QX:280593:not_provided;Q,27,X:817882:not_provided;Q,27,*:810575:not_provided;T,32,X:872822:not_provided;T,32,TAX:803980:Mental_retardation,_X-linked_102;Y,38,C:545446:Mental_retardation,_X-linked_102;P,40,R:419413:not_provided;P,41,S:419328:Mental_re…	-,124-125,X:817971,not_provided;N,124,X:373049,not_provided;W,127,*:986285,Inborn_genetic_diseases;DKS,129-131,DX:872823,not_provided;-,132-133,X:646639,not_provided;Q,148,*:987197,not_provided;-,150-151,X:978389,Rare_genetic_intellectual_disability|not_provided;F,151,X:1196594,not_provided;Y,163,*:523850,not_provided	-
21	Q8NE35	CPEB3	Cytoplasmic polyadenylation element-binding protein 3;CPEB3	CYTOPLASMIC POLYADENYLATION ELEMENT-BINDING PROTEIN 3 (PTHR12566:SF7)	mRNA polyadenylation factor(PC00146)	RNA metabolism	P-body	0.998	0.708	1-698	342-356;412-428;657-672;439-467;621-642;469-550	-	-	-	-	-	-
22	Q07666	KHDRBS1	KH domain-containing, RNA-binding, signal transduction-associated protein 1	KH DOMAIN-CONTAINING, RNA-BINDING, SIGNAL TRANSDUCTION-ASSOCIATED PROTEIN 1 (PTHR11208:SF30)	RNA splicing factor(PC00148)	RNA metabolism	nuclear body; ribonucleoprotein complex; Sam68 nuclear bodies (SNBs)	0.994	0.643	1-197	145-162;172-192	Earlier menopause	late	P,421,L:929733:Premature_ovarian_failure	-	-	-
23	Q96PK6	RBM14	RNA-binding protein 14	RNA-BINDING PROTEIN 14 (PTHR23147:SF53)	RNA splicing factor(PC00148)	RNA metabolism	paraspeckle	0.998	0.787	350-669	-	-	-	-	-	-	Schizophrenia, susceptibility to - INTRONIC VARIANTS
24	Q9UKV8	AGO2	Protein argonaute-2	PROTEIN ARGONAUTE-2 (PTHR22891:SF59)	translation initiation factor(PC00224)	RNA metabolism	RISC complex; P-body; micro-ribonucleoprotein complex; miRISC; GW-body	1	0.325	517-818	535-551;625-639;755-771;777-794;517-533;553-578;689-729;731-753;802-818	Neurodevelopmental disorders	early	F,182,-:995795:Lessel-Kreienkamp_syndrome;L,192,P:995791:Lessel-Kreienkamp_syndrome;M,364,T:995793:Lessel-Kreienkamp_syndrome;G,733,R:995796:Lessel-Kreienkamp_syndrome;C,751,Y:995794:Lessel-Kreienkamp_syndrome	G,733,R:995796:Lessel-Kreienkamp_syndrome;C,751,Y:995794:Lessel-Kreienkamp_syndrome	G,733,R:995796,Lessel-Kreienkamp_syndrome;C,751,Y:995794,Lessel-Kreienkamp_syndrome	Ewing sarcoma; Neuroepithelioma - GENE FUSIONS
25	P31483	TIA1	Nucleolysin TIA-1 isoform p40	NUCLEOLYSIN TIA-1 ISOFORM P40 (PTHR10352:SF10)	translation initiation factor(PC00224)	RNA metabolism	cytoplasmic stress granule	0.275	0.697	1-386	106-118;143-157;159-159;275-289;161-182	Neurodegenerative diseases; Distal myopathy (late onset)	late	A,381,T:992596:Amyotrophic_lateral_sclerosis_26_with_or_without_frontotemporal_dementia;E,384,K:41480:Welander_distal_myopathy|not_provided	N,357,S:261567:Welander_distal_myopathy|not_specified|not_provided;A,381,T:992596:Amyotrophic_lateral_sclerosis_26_with_or_without_frontotemporal_dementia;E,384,K:41480:Welander_distal_myopathy|not_provided	-	-
26	Q06787	FMR1	Synaptic functional regulator FMR1	SYNAPTIC FUNCTIONAL REGULATOR FMR1 (PTHR10603:SF4)	translation factor(PC00223)	RNA metabolism	cytoplasmic stress granule; cytoplasmic ribonucleoprotein granule; synaptosome, neuron projection; neuronal ribonucleoprotein granule	0.647	0.549	445-632	445-451;472-503	Neurodevelopmental disorders	early	S,27,*:29987:Fragile_X_syndrome;T,125,X:9970:Fragile_X_syndrome;G,266,E:590253:History_of_neurodevelopmental_disorder;P,289,L:1098346:Intellectual_disability,Autistic_behavior,Seizure,Subarachnoid_hemorrhage,Motor_delay,Obesity,Macroorchidism,Aggressive_behavior,Small_hypothenar_eminence,Abnormal_circulating_lipid_concentration,Hyperuricemia;I,304,N:9969:Fragile_X_syndrome;W,395,*:1027987:Fragile…	-	-	-
27	O60563	CCNT1	Cyclin-T1	CYCLIN-T1 (PTHR10026:SF42)	kinase activator(PC00138); Regulatory subunit of the cyclin-dependent kinase pair (CDK9/cyclin-T1) complex, also called positive transcription elongation factor B (P-TEFb), which is proposed to facilitate the transition from abortive to productive elongation by phosphorylating the CTD (C-terminal domain) of the large subunit of RNA polymerase II (RNA Pol II)	RNA metabolism	nuclear speckle	0.051	0.928	462-654	-	-	-	-	-	-	-
28	Q07889	SOS1	Son of sevenless homolog 1	SON OF SEVENLESS HOMOLOG 1 (PTHR23113:SF168)	guanyl-nucleotide exchange factor(PC00113); catalytic component of a trimeric complex that participates in transduction of signals from Ras to Rac by promoting the Rac-specific guanine nucleotide exchange factor (GEF) activity	Signal transduction for cell migration, proliferation, differentiation and apoptosis	TCR signalosome; LAT signalosome;	1	0.729	1117-1319	1179-1193	Multisystem developmental disorders; Lung cancer	early,cancer	Q,75,L:191108:not_provided;W,85,R:40648:Noonan_syndrome|Rasopathy;W,85,R:40647:not_provided;P,102,R:477721:Rasopathy;E,108,K:40649:Noonan_syndrome|Rasopathy|not_provided;E,108,G:280778:not_provided;E,108,V:1013410:not_provided;P,112,R:45361:Noonan_syndrome;K,170,E:40651:Neonatal_hypotonia|Noonan_syndrome|Rasopathy|Inborn_genetic_diseases|not_specified|not_provided;V,171,A:45373:Noonan_syndrome|No…	G,1129,G:287831:Rasopathy|not_provided;R,1195,R:139229:Gingival_fibromatosis_1|Noonan_syndrome_4|not_specified;R,1201,W:561742:Primary_dilated_cardiomyopathy|not_specified|not_provided;P,1236,T:179112:not_specified|not_provided;P,1237,A:336015:Gingival_fibromatosis_1|Noonan_syndrome_4|Noonan_syndrome|Rasopathy|not_specified;D,1243,E:40734:Rasopathy|not_specified;G,1268,S:40737:Rasopathy|not_speci…	-	-
29	P05067	APP	Amyloid-beta precursor protein	AMYLOID-BETA PRECURSOR PROTEIN (PTHR23103:SF7)	protease inhibitor(PC00191); functions as a cell surface receptor and performs physiological functions on the surface of neurons relevant to neurite growth, neuronal adhesion and axonogenesis. Interaction between APP molecules on neighboring cells promotes synaptogenesis	Neuron growth, adhesion, axonogenesis and synaptogenesis	cytoplasmic protein granule	0.047	0.889	672-713	-	Neurodegenerative diseases	late	KM,670-671,NL:18093:Alzheimer_disease|Alzheimer_disease,_type_1|not_provided;A,673,V:18106:Alzheimer_disease;D,678,H:446855:not_provided;A,692,G:18091:Alzheimer_disease|Alzheimer_disease,_type_1|ABetaA21G_amyloidosis|not_provided;E,693,G:18098:Alzheimer_disease|Alzheimer_disease,_type_1|ABeta_amyloidosis,_Arctic_type|not_provided;E,693,K:18099:ABeta_amyloidosis,_Italian_type|not_provided;E,693,Q:…	A,673,V:18106:Alzheimer_disease;D,678,H:446855:not_provided;A,692,G:18091:Alzheimer_disease|Alzheimer_disease,_type_1|ABetaA21G_amyloidosis|not_provided;E,693,K:18099:ABeta_amyloidosis,_Italian_type|not_provided;E,693,G:18098:Alzheimer_disease|Alzheimer_disease,_type_1|ABeta_amyloidosis,_Arctic_type|not_provided;E,693,Q:18087:Alzheimer_disease|ABeta_amyloidosis,_Dutch_type;D,694,N:18101:Alzheimer…	-	-
30	Q13627	DYRK1A	Dual specificity tyrosine-phosphorylation-regulated kinase 1A	DUAL SPECIFICITY TYROSINE-PHOSPHORYLATION-REGULATED KINASE 1A (PTHR24058:SF121)	protein modifying enzyme(PC00260); Plays an important role in double-strand breaks (DSBs) repair following DNA damage	DNA damage repair	nuclear speckle	1	0.615	491-686	491-492;504-518	Neurodevelopmental disorders; Multiple developmental anomalies	early	I,48,IX:503817:not_provided;I,48,X:39622:Mental_retardation,_autosomal_dominant_7;Q,51,*:620262:not_provided;Q,63,*:452388:not_provided;LT,66-67,X:598757:Mental_retardation,_autosomal_dominant_7;Q,69,*:975538:Mental_retardation,_autosomal_dominant_7;-,78-79,X:977916:Mental_retardation,_autosomal_dominant_7;-,81-82,X:524106:Complex_neurodevelopmental_disorder|not_provided;S,97,X:418949:Intellectua…	N,491,IYX:423948:not_provided;S,496,X:375629:Mental_retardation,_autosomal_dominant_7;S,512,S:210892:Mental_retardation,_autosomal_dominant_7|not_specified|not_provided;Q,547,*:224154:Mental_retardation,_autosomal_dominant_7|not_provided;C,551,*:420964:Complex_neurodevelopmental_disorder|not_provided;T,553,X:807597:Mental_retardation,_autosomal_dominant_7;R,559,H:1101695:Mental_retardation,_autos…	N,491,IYX:423948,not_provided;S,512,S:210892,Mental_retardation,_autosomal_dominant_7|not_specified|not_provided
31	O43781	DYRK3	Dual specificity tyrosine-phosphorylation-regulated kinase 3	DUAL SPECIFICITY TYROSINE-PHOSPHORYLATION-REGULATED KINASE 3 (PTHR24058:SF35)	protein modifying enzyme(PC00260); promotes disassembly of several types of membraneless organelles during mitosis (G2-to-M transition), essential to release mitotic regulators	Cell cycle regulation	cytoplasmic stress granule; liquid-like DYRK3 speckles	0	1.067	1-188	145-159	-	-	-	-	-	-
32	O43791	SPOP	Speckle-type POZ protein	SPECKLE-TYPE POZ PROTEIN (PTHR24413:SF97)	ubiquitin-protein ligase(PC00234); component of a cullin-RING-based BCR E3 ubiquitin-protein ligase complex that mediates the ubiquitination of target proteins, leading most often to their proteasomal degradation	Protein degradation/recycling	nuclear body; nuclear protein granule; SPOP/DAXX body	0.999	0.27	28-359	245-259;269-287;115-146;148-167;224-243;315-339;38-113	Neurodevelopmental disorders; Cancer of uterus and prostate	early,cancer	Y,83,C:830360:Neurodevelopmental_disorder_with_relative_macrocephaly_and_with_or_without_cardiac_or_endocrine_anomalies;L,86,P:1067938:not_provided;Y,87,C:376555:Adenocarcinoma_of_prostate;Y,87,S:376553:Adenocarcinoma_of_prostate;Y,87,N:376554:Adenocarcinoma_of_prostate;F,102,V:376543:Adenocarcinoma_of_prostate;F,102,L:376544:Adenocarcinoma_of_prostate;R,121,Q:830355:Neurodevelopmental_disorder_w…	Y,83,C:830360:Neurodevelopmental_disorder_with_relative_macrocephaly_and_with_or_without_cardiac_or_endocrine_anomalies;L,86,P:1067938:not_provided;Y,87,C:376555:Adenocarcinoma_of_prostate;Y,87,S:376553:Adenocarcinoma_of_prostate;Y,87,N:376554:Adenocarcinoma_of_prostate;F,102,C:161486:Malignant_tumor_of_prostate|Adenocarcinoma_of_prostate;F,102,V:376543:Adenocarcinoma_of_prostate;F,102,L:376544:A…	Y,83,C:830360,Neurodevelopmental_disorder_with_relative_macrocephaly_and_with_or_without_cardiac_or_endocrine_anomalies;L,86,P:1067938,not_provided;Y,87,N:376554,Adenocarcinoma_of_prostate;Y,87,C:376555,Adenocarcinoma_of_prostate;Y,87,S:376553,Adenocarcinoma_of_prostate;F,102,L:376544,Adenocarcinoma_of_prostate;F,102,C:161486,Malignant_tumor_of_prostate|Adenocarcinoma_of_prostate;F,102,V:376543,A…	-
33	O60500	NPHS1	Nephrin	NEPHRIN (PTHR11640:SF136)	immunoglobulin superfamily cell adhesion molecule(PC00125). Plays a role in the development or function of the kidney glomerular filtration barrier. Regulates glomerular vascular permeability	Cell adhesion, glomerular filtration barrier in kidney	membrane cluster; actin cortical patch; Arp2/3 protein complex	0	1.019	1077-1241	-	Kidney damage (early onset)	early	G,15,X:555339:Finnish_congenital_nephrotic_syndrome;V,30,X:1073424:not_provided;L,41,X:56431:Finnish_congenital_nephrotic_syndrome|not_provided;A,47,X:56440:Finnish_congenital_nephrotic_syndrome;P,58,X:371017:Finnish_congenital_nephrotic_syndrome;W,64,S:56455:Finnish_congenital_nephrotic_syndrome;Y,83,*:992391:Finnish_congenital_nephrotic_syndrome;Y,83,*:56475:Finnish_congenital_nephrotic_syndrom…	V,1084,X:56496:Finnish_congenital_nephrotic_syndrome|not_provided;V,1084,GX:56497:Nephrotic_syndrome|Finnish_congenital_nephrotic_syndrome|not_provided;R,1109,*:6867:Finnish_congenital_nephrotic_syndrome|not_provided;N,1112,X:851701:not_provided;E,1115,*:850390:not_provided;-,1119-1120,X:56498:Finnish_congenital_nephrotic_syndrome;T,1129,P:191103:not_provided;R,1140,C:56500:Finnish_congenital_nep…	-	-
34	Q92777	SYN2	Synapsin-2	SYNAPSIN-2 (PTHR10841:SF20)	membrane trafficking regulatory protein(PC00151); neuronal phosphoprotein that coats synaptic vesicles, binds to the cytoskeleton, and is believed to function in the regulation of neurotransmitter release	Neurotransmitter vesicles	presynaptic cytosol; a matrix holding together clusters of synaptic vesicles (SVs)	-	-	421-582	-	-	-	-	-	-	-
35	P17600	SYN1	Synapsin-1	SYNAPSIN-1 (PTHR10841:SF24)	membrane trafficking regulatory protein(PC00151); neuronal phosphoprotein that coats synaptic vesicles, binds to the cytoskeleton, and is believed to function in the regulation of neurotransmitter release	Neurotransmitter vesicles	presynaptic cytosol; a matrix holding together clusters of synaptic vesicles (SVs)	0.992	0.547	421-705	-	Neurodevelopmental disorders	early	M,1,X:987055:not_provided;S,79,W:997017:Mental_retardation,_X-linked_50;AVKQTT,83-88,X:954957:Epilepsy,_X-linked,_with_variable_learning_disabilities_and_behavior_disorders;S,96,X:817226:not_provided;G,105,X:812162:Epilepsy,_X-linked,_with_variable_learning_disabilities_and_behavior_disorders;E,121,*:450386:not_provided;W,126,*:282790:not_provided;Q,145,X:1074864:Epilepsy,_X-linked,_with_variable…	R,422,*:207469:not_provided;H,433,Y:207470:Epilepsy,_X-linked,_with_variable_learning_disabilities_and_behavior_disorders|not_provided;P,437,X:588529:History_of_neurodevelopmental_disorder;A,441,S:590235:Epilepsy,_X-linked,_with_variable_learning_disabilities_and_behavior_disorders|History_of_neurodevelopmental_disorder;L,442,P:193940:Epilepsy,_X-linked,_with_variable_learning_disabilities_and_be…	-	-
36	Q8N884	CGAS	Cyclic GMP-AMP synthase	CYCLIC GMP-AMP SYNTHASE (PTHR10656:SF35)	nucleotidyltransferase(PC00174); nucleotidyltransferase that catalyzes the formation of cyclic GMP-AMP (2',3'-cGAMP) from ATP and GTP and plays a key role in innate immunity	Immune response	intracellular DNA/protein granule; cGAS foci	0	0.947	1-146;161-522	513-522;354-374	-	-	-	-	-	-
37	P52948	NUP98	Nuclear pore complex protein Nup98-Nup96	NUCLEAR PORE COMPLEX PROTEIN NUP98-NUP96 (PTHR23198:SF6)	transporter(PC00227); NUP98 and NUP96 are involved in the bidirectional transport across the NPC. May anchor NUP153 and TPR to the NPC. In cooperation with DHX9, plays a role in transcription and alternative splicing activation of a subset of genes	Nuclear transport	nuclear pore central transport channel; selective hydrogel-like meshwork formed by FG-nucleoporins in nuclear pore central channel	1	0.924	1-500	135-148;169-184;389-404;56-68;198-220;242-261	Abnormality of enteric ganglion morphology (early onset)	early	N,1753,S:375277:Hirschsprung_disease_1	-	-
38	P06748	NPM1	Nucleophosmin	NUCLEOPHOSMIN (PTHR22747:SF28)	chaperone(PC00072); Involved in diverse cellular processes such as ribosome biogenesis, centrosome duplication, protein chaperoning, histone assembly, cell proliferation, and regulation of tumor suppressors p53/TP53 and ARF	Chaperone involved in multiple celular processes	nucleolus; granular component	0.998	0.664	1-294	27-44;69-85;99-119	Cancer of white blood cells	cancer	L,287,LCX:14001:Acute_myeloid_leukemia;-,287-288,CX:13999:Acute_myeloid_leukemia;L,287,LCX:13998:Acute_myeloid_leukemia|Myelodysplastic_syndrome_progressed_to_acute_myeloid_leukemia;-,287-288,CX:14000:Acute_myeloid_leukemia;W,288,FRX:376011:Acute_myeloid_leukemia;W,288,SWX:376009:Acute_myeloid_leukemia;W,288,SWX:376010:Acute_myeloid_leukemia;WQWR,288-291,CLRIRX:810668:Acute_myeloid_leukemia_with_…	-,287-288,CX:14000:Acute_myeloid_leukemia;L,287,LCX:14001:Acute_myeloid_leukemia;-,287-288,CX:13999:Acute_myeloid_leukemia;L,287,LCX:13998:Acute_myeloid_leukemia|Myelodysplastic_syndrome_progressed_to_acute_myeloid_leukemia;W,288,FRX:376011:Acute_myeloid_leukemia;W,288,SWX:376010:Acute_myeloid_leukemia;W,288,SWX:376009:Acute_myeloid_leukemia;WQWR,288-291,CLRIRX:810668:Acute_myeloid_leukemia_with_…	-	-
39	Q16082	HSPB2	Heat shock protein beta-2	HEAT SHOCK PROTEIN BETA-2 (PTHR45640:SF27)	chaperone(PC00072); This protein regulates Myotonic Dystrophy Protein Kinase (DMPK), which plays an important role in maintenance of muscle structure and function	chaperone, indirectly regulates muscle structure and function	cytoplasmic protein granule; nuclear protein granule	0	1.021	147-182	-	-	-	-	-	-	-
40	P15502	ELN	Elastin	ELASTIN (PTHR24018:SF5)	structural protein(PC00211); essential for tissues such as aorta and nuchal ligament, which must expand rapidly and recover completely. Molecular determinant of the late arterial morphogenesis, stabilizing arterial structure by regulating proliferation and organization of vascular smooth muscle	Part of extracelular elastic fibers, essential for elasticity in organs and tissues	extracellular matrix; collagen-containing extracellular matrix	0	1.076	27-786	312-324	Multisystem developmental disorder; Developmental abnormalities of connective tissue; Developmental abnormalities of heart	early	M,1,T:213185:Supravalvar_aortic_stenosis|not_provided;A,2,X:1072853:Supravalvar_aortic_stenosis;L,14,LX:163381:Supravalvar_aortic_stenosis;L,21,LHX:852119:Supravalvar_aortic_stenosis;P,44,X:163382:Supravalvar_aortic_stenosis;L,56,X:505162:Supravalvar_aortic_stenosis;P,93,X:966863:Supravalvar_aortic_stenosis;DA,98-99,DX:524086:Supravalvar_aortic_stenosis|not_provided;P,116,X:1068837:Supravalvar_ao…	P,44,X:163382:Supravalvar_aortic_stenosis;L,56,X:505162:Supravalvar_aortic_stenosis;P,93,X:966863:Supravalvar_aortic_stenosis;DA,98-99,DX:524086:Supravalvar_aortic_stenosis|not_provided;G,109,D:213171:Supravalvar_aortic_stenosis|Cutis_laxa,_autosomal_dominant_1|not_provided;A,110,T:360636:Supravalvar_aortic_stenosis|Atrioventricular_septal_defect|Cutis_laxa,_autosomal_dominant_1|not_provided;P,11…	K,315,R:524218,Supravalvar_aortic_stenosis;Y,316,*:1076945,Supravalvar_aortic_stenosis;A,319,AX:988484,not_provided	-
41	Q9UHD9	UBQLN2	Ubiquilin-2	UBIQUILIN-2 (PTHR10677:SF5)	scaffold/adaptor protein(PC00226); plays an important role in the regulation of different protein degradation mechanisms and pathways including ubiquitin-proteasome system (UPS), autophagy and the endoplasmic reticulum-associated protein degradation (ERAD) pathway	Protein degradation/recycling	cytoplasmic stress granule	0.85	0.824	450-624	-	Neurodegenerative diseases	late	M,392,V:1175827:not_provided;Q,425,R:872367:not_provided;P,440,L:870530:Amyotrophic_lateral_sclerosis_15,_with_or_without_frontotemporal_dementia;P,497,L:157594:Amyotrophic_lateral_sclerosis_15,_with_or_without_frontotemporal_dementia;P,497,H:29950:Amyotrophic_lateral_sclerosis_15,_with_or_without_frontotemporal_dementia;P,497,S:29951:Amyotrophic_lateral_sclerosis_15,_with_or_without_frontotempor…	P,474,A:448847:not_specified|not_provided;T,487,T:260311:Amyotrophic_lateral_sclerosis_15,_with_or_without_frontotemporal_dementia|not_specified|Amyotrophic_Lateral_Sclerosis,_Dominant|not_provided;P,497,H:29950:Amyotrophic_lateral_sclerosis_15,_with_or_without_frontotemporal_dementia;P,497,S:29951:Amyotrophic_lateral_sclerosis_15,_with_or_without_frontotemporal_dementia;P,497,L:157594:Amyotrophi…	-	-
42	P16333	NCK1	Cytoplasmic protein NCK1	CYTOPLASMIC PROTEIN NCK1 (PTHR19969:SF16)	scaffold/adaptor protein(PC00226); adapter protein which associates with tyrosine-phosphorylated growth factor receptors, or their cellular substrates. Plays a role in the DNA damage response, not in the detection of the damage by but for efficient activation of downstream effectors, such as that of CHEK2	DNA damage repair	membrane cluster; actin cortical patch; Arp2/3 protein complex	0.002	0.856	1-377	185-201;23-36;46-60	-	-	-	-	-	-
43	P17931	LGALS3	Galectin-3	GALECTIN-3 (PTHR11346:SF26)	extracellular matrix protein(PC00102); Galactose-specific lectin which binds IgE. May mediate with the alpha-3, beta-1 integrin the stimulation by CSPG4 of endothelial cells migration. Together with DMBT1, required for terminal differentiation of columnar epithelial cells during early embryogenesis (By similarity). In the nucleus: acts as a pre-mRNA splicing factor.	Involved in multiple processes: endothelial cell migration, diffetentiation of columnar epithelium, RNA metabolism	galectin complex; galectin lattice	0	1.067	20-100	-	-	-	-	-	-	-
44	Q13501	SQSTM1	Sequestosome-1	SEQUESTOSOME-1 (PTHR15090:SF0)	Autophagy receptor required for selective macroautophagy (aggrephagy)	Protein degradation/recycling	inclusion body; p62 body	0.001	1.28	3-102;389-440	70-71	Neurodegenerative diseases; Abnormal remodelling of bones (late onset)	late	M,1,K:265780:Neurodegeneration_with_ataxia,_dystonia,_and_gaze_palsy,_childhood-onset;A,35,AEAAAGPX:420909:SQSTM1-related_disorder|not_provided;-,58-59,X:984628:Neurodegeneration_with_ataxia,_dystonia,_and_gaze_palsy,_childhood-onset;E,82,*:1076912:Amyotrophic_lateral_sclerosis_and/or_frontotemporal_dementia_1|Paget_disease_of_bone_2,_early-onset;R,96,*:265782:Amyotrophic_lateral_sclerosis_and/or…	A,33,V:253029:Amyotrophic_lateral_sclerosis_and/or_frontotemporal_dementia_1|Paget_disease_of_bone_3|Paget_disease_of_bone_2,_early-onset|Frontotemporal_dementia_and/or_amyotrophic_lateral_sclerosis_3;A,35,AEAAAGPX:420909:SQSTM1-related_disorder|not_provided;-,58-59,X:984628:Neurodegeneration_with_ataxia,_dystonia,_and_gaze_palsy,_childhood-onset;E,82,*:1076912:Amyotrophic_lateral_sclerosis_and/o…	-	-
45	P62993	GRB2	Growth factor receptor-bound protein 2	GROWTH FACTOR RECEPTOR-BOUND PROTEIN 2 (PTHR46037:SF4)	Adapter protein that provides a critical link between cell surface growth factor receptors and the Ras signaling pathway	Signal transduction for cell proliferation and differentiation	TCR signalosome; LAT signalosome;	0.939	0.398	1-217	1-19;64-77;32-51;79-103	-	-	-	-	-	-
46	P26368	U2AF2	Splicing factor U2AF 65 kDa subunit	SPLICING FACTOR U2AF 65 KDA SUBUNIT (PTHR23139:SF9)	Splicing factor for pre-mRNA splicing and 3'-end processing	RNA metabolism	nuclear speckle	1	0.311	27-62;149-337;385-466	385-387;394-410;309-337;438-466;183-307;149-173	Neurodevelopmental disorders	early	R,149,W:1470385:not_provided;R,150,C:1495164:not_provided;V,153,M:1510756:not_provided;V,249,D:1685470:Neurodevelopmental_disorder;	R,149,W:1470385:not_provided;R,150,C:1495164:not_provided;V,153,M:1510756:not_provided;V,249,D:1685470:Neurodevelopmental_disorder;	R,149,W:1470385:not_provided;R,150,C:1495164:not_provided;V,153,M:1510756:not_provided;V,249,D:1685470:Neurodevelopmental_disorder;	-
47	O43561	LAT	Linker for activation of T-cells family member 1	LINKER FOR ACTIVATION OF T-CELLS FAMILY MEMBER 1 (PTHR15586:SF0)	Required for TCR (T-cell antigen receptor)- and pre-TCR-mediated signaling, both in mature T-cells and during their development	Signal transduction for T-cell cell survival, proliferation and differentiation; Immune response	TCR signalosome; LAT signalosome;	0.009	0.991	28-262	189-202;254-262	Severe immunodeficiency (early onset)	early	L,15,LX:427751:Immunodeficiency_52;LC,25-26,X:636650:not_provided;G,89,X:427750:Immunodeficiency_52	G,89,X:427750:Immunodeficiency_52	-	-
48	P45973	CBX5	Chromobox protein homolog 5	CHROMOBOX PROTEIN HOMOLOG 5 (PTHR22812:SF85)	Component of heterochromatin that recognizes and binds histone H3 tails methylated at 'Lys-9', leading to epigenetic repression	Epigenetic gene repression	heterochromatin	0.932	0.4	1-177	128-143;49-64;146-166;22-47	-	-	-	-	-	-
49	O60885	BRD4	Bromodomain-containing protein 4	BROMODOMAIN TESTIS-SPECIFIC PROTEIN-RELATED (PTHR45926:SF39)	Chromatin reader protein that recognizes and binds acetylated histones and plays a key role in transmission of epigenetic memory across cell divisions and transcription regulation	Transmission of epigenetic memory accross cell divisions; RNA metabolism	enhanceosome; nuclear body; nuclear bodies that occur at super enhancers in mESCs	1	0.693	674-1351	1190-1209;1341-1351;856-875	Neurodevelopmental disorders; developmental disorders	early	HQ,77-78,Q:801419:Short_stature;WNAQ,120-123,X:847436:not_provided;P,237,X:977428:Microcephaly|Intellectual_disability;S,619,I:599567:Short_stature	-	-	-
50	Q14149	MORC3	MORC family CW-type zinc finger protein 3	MORC FAMILY CW-TYPE ZINC FINGER PROTEIN 3 (PTHR23336:SF17)	Nuclear matrix protein which forms MORC3-NBs (nuclear bodies) via an ATP-dependent mechanism and plays a role in innate immunity by restricting different viruses through modulation of the IFN response	Immune response	MORC3 nuclear bodies	1	0.699	1-400	190-204;209-222;314-331;38-53;96-114;10-36;333-357;65-94	-	-	-	-	-	-
51	Q9UER7	DAXX	Death domain-associated protein 6	DEATH DOMAIN-ASSOCIATED PROTEIN 6 (PTHR12766:SF9)	Transcription corepressor known to repress transcriptional potential of several sumoylated transcription factors. Down-regulates basal and activated transcription	RNA metabolism	nuclear body; nuclear protein granule; SPOP/DAXX body	0.099	0.873	495-740	722-738	Cancer of pancreas	cancer	S,110,X:446274:Metastatic_pancreatic_neuroendocrine_tumours;VNRRIERLI,267-275,V:446280:Metastatic_pancreatic_neuroendocrine_tumours;P,284,S:446278:Metastatic_pancreatic_neuroendocrine_tumours;K,393,X:446272:Metastatic_pancreatic_neuroendocrine_tumours	-	-	-
52	Q14781	CBX2	Chromobox protein homolog 2	CHROMOBOX PROTEIN HOMOLOG 2 (PTHR46860:SF1)	Component of a Polycomb group (PcG) multiprotein PRC1-like complex, a complex class required to maintain the transcriptionally repressive state of many genes, including Hox genes, throughout development	RNA metabolism	PcG protein complex; euchromatin; heterochromatin; PcG chromatin condensates	0.995	1.138	1-532	24-37;40-56	Developmental anomaly of the genital system	early	P,98,L:6826:46,XY_sex_reversal,_type_5;R,443,P:6827:46,XY_sex_reversal,_type_5	P,98,L:6826:46,XY_sex_reversal,_type_5;R,443,P:6827:46,XY_sex_reversal,_type_5	-	Ataxia-telangiectasia syndrome; Intellectual disability; Distal trisomy 11q; Carney-Stratakis syndrome, Pheochromocytoma, Cowden syndrome 3, Paragangliomas 1, Carney-Stratakis syndrome, Pheochromocytoma, Cowden syndrome 3, Paragangliomas with sensorineural hearing loss - LARGE INSERTIONS/DELETIONS/DUPLICATIONS AFECTING MULTIPLE GENES
53	O00401	WASL	Neural Wiskott-Aldrich syndrome protein	NEURAL WISKOTT-ALDRICH SYNDROME PROTEIN (PTHR13037:SF23)	Regulates actin polymerization by stimulating the actin-nucleating activity of the Arp2/3 complex. Involved in various processes, such as mitosis and cytokinesis, via its role in the regulation of actin polymerization	Cell cycle regulation	membrane cluster; actin cortical patch; Arp2/3 protein complex	0.877	0.738	277-392	-	-	-	-	-	-	-
54	P04156	PRNP	Major prion protein	MAJOR PRION PROTEIN (PTHR15506:SF2)	Its primary physiological function is unclear. May play a role in neuronal development and synaptic plasticity. May be required for neuronal myelin sheath maintenance. May promote myelin homeostasis through acting as an agonist for ADGRG6 receptor. May play a role in iron uptake and iron homeostasis.	Unclear role, possibly required for neuronal development and synaptic plasticity, neuronal myelin sheath maintenance, iron uptake and iron homeostasis	cytoplasmic protein granule	0.001	0.856	23-111	-	Neurodegenerative diseases	late	-,53-54,GGGWGQPHGGGWGQPHGGGWGQPHGGGWGQPHGGGWGQPHGGGWGQPHGGGWGQPHGGGWGQPH:689659:PRNP-associated_condition;-,53-54,GGGWGQPHGGGWGQPH:13394:Creutzfeldt-Jakob_Disease,_Familial|Gerstmann-Straussler-Scheinker_syndrome|Huntington_disease-like_1|Genetic_prion_disease;P,102,L:13395:Gerstmann-Straussler-Scheinker_syndrome|Huntington_disease-like_1|not_provided;P,105,S:13415:Gerstmann-Straussler-Scheinker_…	P,39,L:899178:Huntington_disease-like_1|Genetic_prion_disease;-,53-54,GGGWGQPHGGGWGQPHGGGWGQPHGGGWGQPHGGGWGQPHGGGWGQPHGGGWGQPHGGGWGQPH:689659:PRNP-associated_condition;-,53-54,GGGWGQPHGGGWGQPH:13394:Creutzfeldt-Jakob_Disease,_Familial|Gerstmann-Straussler-Scheinker_syndrome|Huntington_disease-like_1|Genetic_prion_disease;P,102,L:13395:Gerstmann-Straussler-Scheinker_syndrome|Huntington_disease-lik…	-	Autism; Generalized hypotonia, Global developmental delay, Intellectual disability; multiple developmental disorders - DELETIONS/DUPLICATIONS AFECTING MULTIPLE GENES
			`
