## Supplementary Table 6 for "Mapping the Constrained Coding Regions in the human genome to their corresponding proteins"

### Sheet: Supplementary_Table_6
Supplementary Table 6: List of human clinical conditions (ClinVar) and associated proteins which are involved in driving LLPS. The column Frequency lists the count of genes/proteins associated with the condition.
General categories	Condition (ClinVar)	# of genes	uniprotAcc	ensembl_gene_name
Not provided	not_provided/not_specified/none_provided	22	Q13148,P35637,O60885,Q15233,P17600,Q9UHD9,P23771,P05067,O43791,P15502,O43561,Q06787,O60500,P04156,Q13501,P43243,Q13627,Q07889,P31483,Q9UPQ9,O00571,P26368	TARDBP,FUS,BRD4,NONO,SYN1,UBQLN2,GATA3,APP,SPOP,ELN,LAT,FMR1,NPHS1,PRNP,SQSTM1,MATR3,DYRK1A,SOS1,TIA1,TNRC6B,DDX3X,U2AF2
Inborn genetic diseases	Inborn_genetic_diseases	10	P35637,Q15233,P17600,P23771,O43791,P04156,Q13627,Q07889,Q9UPQ9,O00571	FUS,NONO,SYN1,GATA3,SPOP,PRNP,DYRK1A,SOS1,TNRC6B,DDX3X
Neurodevelopmental abnormalities	Intellectual_disability	4	O60885,P17600,Q13627,O00571	BRD4,SYN1,DYRK1A,DDX3X
Neurodevelopmental abnormalities	Microcephaly	3	O60885,Q13627,O00571	BRD4,DYRK1A,DDX3X
Neurodevelopmental abnormalities	History_of_neurodevelopmental_disorder	3	P17600,Q06787,O00571	SYN1,FMR1,DDX3X
Cancer of uterus	Malignant_neoplasm_of_body_of_uterus	2	O43791,Q07889	SPOP,SOS1
Developmental abnormalities	Short_stature	2	O60885,Q07889	BRD4,SOS1
Developmental abnormalities	Global_developmental_delay	2	Q13627,O00571	DYRK1A,DDX3X
Neurodevelopmental abnormalities	Seizures	2	P17600,Q13627	SYN1,DYRK1A
Hearing loss	Dominant_congenital_non-syndromic_sensorineural_hearing_loss	1	P23771	GATA3
Hearing loss	Hearing_impairment	1	P23771	GATA3
Abnormal ovarian physiology	Premature_ovarian_failure/early_menopause	1	Q07666	KHDRBS1
Abnormal lymphocyte apoptosis	Ptosis	1	Q07889	SOS1
metabolic bone disease, increased bone turnover	Paget_disease_of_bone_2,_early-onset	1	Q13501	SQSTM1
metabolic bone disease, increased bone turnover	Paget_disease_of_bone_3	1	Q13501	SQSTM1
-	SQSTM1-related_disorder	1	Q13501	SQSTM1
Distal muscle weakness, late onset	Welander_distal_myopathy	1	P31483	TIA1
Cancer of pancreas	Metastatic_pancreatic_neuroendocrine_tumours	1	Q9UER7	DAXX
Breast cancer	Breast_neoplasm	1	P03372	ESR1
Cancer of white blood cells	Acute_myeloid_leukemia	1	P06748	NPM1
Cancer of white blood cells	Acute_myeloid_leukemia_with_multilineage_dysplasia	1	P06748	NPM1
Cancer of white blood cells	Myelodysplastic_syndrome_progressed_to_acute_myeloid_leukemia	1	P06748	NPM1
Cancer	Lung_adenocarcinoma	1	Q07889	SOS1
Cancer of prostate	Adenocarcinoma_of_prostate	1	O43791	SPOP
Estrogen resistance	Estrogen_receptor_mutant,_temperature-sensitive	1	P03372	ESR1
Estrogen resistance	Estrogen_resistance	1	P03372	ESR1
Autoimmune disease of nerve system	Relapsing_remitting_multiple_sclerosis	1	P09651	HNRNPA1
Severe immunodeficiency, early onset	Immunodeficiency_52	1	O43561	LAT
Kidney damage (early onset)	Congenital_nephrotic_syndrome	1	O60500	NPHS1
Kidney damage (early onset)	Finnish_congenital_nephrotic_syndrome	1	O60500	NPHS1
Kidney damage (early onset)	Focal_segmental_glomerulosclerosis	1	O60500	NPHS1
Kidney damage (early onset)	Nephrotic_range_proteinuria	1	O60500	NPHS1
Kidney damage (early onset)	Nephrotic_syndrome	1	O60500	NPHS1
Kidney damage (early onset)	Steroid-resistant_nephrotic_syndrome	1	O60500	NPHS1
Neurodegenerative - amyloidosis	ABeta_amyloidosis,_Arctic_type	1	P05067	APP
Neurodegenerative - amyloidosis	ABeta_amyloidosis,_Dutch_type	1	P05067	APP
Neurodegenerative - amyloidosis	ABeta_amyloidosis,_Iowa_type	1	P05067	APP
Neurodegenerative - amyloidosis	ABeta_amyloidosis,_Italian_type	1	P05067	APP
Neurodegenerative - amyloidosis	ABetaA21G_amyloidosis	1	P05067	APP
Neurodegenerative - amyloidosis	Alzheimer_disease	1	P05067	APP
Neurodegenerative - amyloidosis	Alzheimer_disease,_type_1	1	P05067	APP
Neurodegenerative - amyloidosis	Cerebral_amyloid_angiopathy,_APP-related	1	P05067	APP
Neurodegenerative - amyloidosis	CEREBRAL_AMYLOID_ANGIOPATHY,_APP-RELATED,_PIEDMONT_VARIANT	1	P05067	APP
Neurodegenerative - amyloidosis	Hereditary_cerebral_hemorrhage_with_amyloidosis	1	P05067	APP
Neurodegenerative - amyloidosis	Amyotrophic_lateral_sclerosis_6,_autosomal_recessive	1	P35637	FUS
Neurodegenerative - amyloidosis	Amyotrophic_lateral_sclerosis_6,_with_or_without_frontotemporal_dementia	1	P35637	FUS
Neurodegenerative - amyloidosis	Juvenile_amyotrophic_lateral_sclerosis	1	P35637	FUS
Neurodegenerative	Tremor,_hereditary_essential,_4	1	P35637	FUS
Neurodegenerative - amyloidosis	Amyotrophic_lateral_sclerosis_20	1	P09651	HNRNPA1
Neurodegenerative - amyloidosis	Chronic_progressive_multiple_sclerosis	1	P09651	HNRNPA1
Muscles, bones, and brain degenerative	Inclusion_body_myopathy_with_early-onset_paget_disease_with_or_without_frontotemporal_dementia_3	1	P09651	HNRNPA1
Neurodegenerative - amyloidosis	Amyotrophic_lateral_sclerosis_21	1	P43243	MATR3
Neurodegenerative - prion disease	Creutzfeldt-Jakob_Disease,_Familial	1	P04156	PRNP
Neurodegenerative - prion disease	Fatal_familial_insomnia	1	P04156	PRNP
Neurodegenerative - prion disease	Genetic_prion_disease	1	P04156	PRNP
Neurodegenerative - prion disease	Gerstmann-Straussler-Scheinker_syndrome	1	P04156	PRNP
Neurodegenerative - prion disease	Spongiform_encephalopathy_with_neuropsychiatric_features	1	P04156	PRNP
Neurodegenerative - amyloidosis	CEREBRAL_AMYLOID_ANGIOPATHY,_PRNP-RELATED	1	P04156	PRNP
Neurodegenerative	Huntington_disease-like_1	1	P04156	PRNP
Prion associated condition	PRNP-associated_condition	1	P04156	PRNP
Neurodegenerative	Amyotrophic_lateral_sclerosis_and/or_frontotemporal_dementia_1	1	Q13501	SQSTM1
Neurodegenerative	Frontotemporal_dementia_and/or_amyotrophic_lateral_sclerosis_3	1	Q13501	SQSTM1
Neurodegenerative	Neurodegeneration_with_ataxia,_dystonia,_and_gaze_palsy,_childhood-onset	1	Q13501	SQSTM1
Neurodegenerative	Amyotrophic_lateral_sclerosis_type_10	1	Q13148	TARDBP
Neurodegenerative	Frontotemporal_dementia	1	Q13148	TARDBP
Neurodegenerative	FRONTOTEMPORAL_DEMENTIA_WITH_TDP43_INCLUSIONS,_TARDBP-RELATED	1	Q13148	TARDBP
Neurodegenerative	Motor_neuron_disease	1	Q13148	TARDBP
Neurodegenerative	TARDBP-related_frontotemporal_dementia	1	Q13148	TARDBP
Neurodegenerative - amyloidosis	Amyotrophic_lateral_sclerosis_26_with_or_without_frontotemporal_dementia	1	P31483	TIA1
Neurodegenerative	Amyotrophic_lateral_sclerosis_15,_with_or_without_frontotemporal_dementia	1	Q9UHD9	UBQLN2
Neurodevelopmental abnormalities	Lessel-Kreienkamp_syndrome	1	Q9UKV8	AGO2
Developmental anomaly of the genital system	46,XY_sex_reversal,_type_5	1	Q14781	CBX2
Neurodevelopmental abnormalities	See_cases:Intellectual_disability,Abnormal_facial_shape,Joint_laxity,Skin-picking,Self-biting,Small_nail,Camptodactyly	1	O00571	DDX3X
Neurodevelopmental abnormalities	DDX3X-Related_Disorder	1	O00571	DDX3X
Neurodevelopmental abnormalities	Cerebellar_vermis_hypoplasia	1	O00571	DDX3X
Neurodevelopmental abnormalities	Congenital_cerebellar_hypoplasia	1	O00571	DDX3X
Neurodevelopmental abnormalities	Delayed_speech_and_language_development	1	O00571	DDX3X
Neurodevelopmental abnormalities	Marfanoid_habitus_and_intellectual_disability	1	O00571	DDX3X
Neurodevelopmental abnormalities	Mental_retardation,_X-linked_102	1	O00571	DDX3X
Neurodevelopmental abnormalities	Neurodevelopmental_abnormality	1	O00571	DDX3X
Neurodevelopmental abnormalities	Neurodevelopmental_disorder	1	O00571	DDX3X
Neurodevelopmental abnormalities	Rare_genetic_intellectual_disability	1	O00571	DDX3X
Neurodevelopmental abnormalities	See_cases:Microcephaly,Global_developmental_delay,Delayed_speech_and_language_development,Pes_valgus,Hirsutism	1	Q13627	DYRK1A
Neurodevelopmental abnormalities	Absent_or_delayed_speech_development	1	Q13627	DYRK1A
Neurodevelopmental abnormalities	Complex_neurodevelopmental_disorder	1	Q13627	DYRK1A
Abnormality of the eye	Deeply_set_eye	1	Q13627	DYRK1A
Abnormality of the digestive system	Feeding_difficulties	1	Q13627	DYRK1A
Neurodevelopmental abnormalities	Generalized_seizures	1	Q13627	DYRK1A
Neurodevelopmental abnormalities	Mental_retardation,_autosomal_dominant_7	1	Q13627	DYRK1A
Developmental anomaly of the eyes	Microphthalmia	1	Q13627	DYRK1A
Developmental abnormalities of connective tissue	Cutis_laxa,_autosomal_dominant_1	1	P15502	ELN
Developmental abnormalities of the heart	Supravalvar_aortic_stenosis	1	P15502	ELN
Multisystem developmental disorder	Williams_syndrome	1	P15502	ELN
Neurodevelopmental abnormalities	See_cases:Intellectual_disability,Autistic_behavior,Seizure,Subarachnoid_hemorrhage,Motor_delay,Obesity,Macroorchidism,Aggressive_behavior,Small_hypothenar_eminence,Abnormal_circulating_lipid_concentration,Hyperuricemia	1	Q06787	FMR1
Neurodevelopmental abnormalities	Fragile_X_syndrome	1	Q06787	FMR1
Multisystem developmental disorder	Hypoparathyroidism,_deafness,_renal_disease_syndrome	1	P23771	GATA3
Neurodevelopmental abnormalities	Mental_retardation,_X-linked,_syndromic_34	1	Q15233	NONO
Developmental anomaly of the heart	Heart,_malformation_of	1	Q15233	NONO
Abnormality of enteric ganglion morphology	Hirschsprung_disease_1	1	P52948	NUP98
Abnormal muscle tone	Neonatal_hypotonia	1	Q07889	SOS1
Abnormal heart morphology	Abnormality_of_the_aortic_valve	1	Q07889	SOS1
Abnormality of the thorax	Abnormality_of_the_sternum	1	Q07889	SOS1
Abnormal fetal morphology	Fetal_cystic_hygroma	1	Q07889	SOS1
Abnormality of the gingiva	Gingival_fibromatosis_1	1	Q07889	SOS1
Multisystem developmental disorder	Noonan_syndrome	1	Q07889	SOS1
Multisystem developmental disorder	Noonan_syndrome_1	1	Q07889	SOS1
Multisystem developmental disorder	Noonan_syndrome_3	1	Q07889	SOS1
Multisystem developmental disorder	Noonan_syndrome_4	1	Q07889	SOS1
Multisystem developmental disorder	Noonan_syndrome_and_Noonan-related_syndrome	1	Q07889	SOS1
Abnormal pulmonary valve physiology	Pulmonic_stenosis_(disease)	1	Q07889	SOS1
Multisystem developmental disorder	Rasopathy	1	Q07889	SOS1
Neurodevelopmental abnormalities	Neurodevelopmental_disorder_with_microcephaly_and_dysmorphic_facies	1	O43791	SPOP
Neurodevelopmental abnormalities	Neurodevelopmental_disorder_with_relative_macrocephaly_and_with_or_without_cardiac_or_endocrine_anomalies	1	O43791	SPOP
Neurodevelopmental abnormalities	Epilepsy,_X-linked,_with_variable_learning_disabilities_and_behavior_disorders	1	P17600	SYN1
Neurodevelopmental abnormalities	Mental_retardation,_X-linked_50	1	P17600	SYN1
Neurodevelopmental abnormalities	Mental_retardation,_X-linked_50	1	P26368	U2AF2
Neurodevelopmental abnormalities	Global_developmental_delay_with_speech_and_behavioral_abnormalities	1	Q9UPQ9	TNRC6B
